# Maternal body condition and season influence RNA deposition in the oocytes of alfalfa leafcutting bees (*Megachile rotundata*)

**DOI:** 10.1101/2022.10.11.511817

**Authors:** Mallory A. Hagadorn, Frances K. Hunter, Tim DeLory, Makenna M. Johnson, Theresa L. Pitts-Singer, Karen M. Kapheim

**Author notes:** These authors contributed equally to this work and share first authorship (Mallory A. Hagadorn, Frances K. Hunter).

## Abstract

Maternal effects are an important source of phenotypic variance, whereby females influence offspring developmental trajectory beyond direct genetic contributions, often in response to changing environmental conditions. However, relatively little is known about the mechanisms by which maternal experience is translated into molecular signals that shape offspring development. One such signal may be maternal RNA transcripts (mRNAs and miRNAs) deposited into maturing oocytes. These regulate the earliest stages of development of all animals, but are understudied in most insects. Here we investigated the effects of female internal (body condition) and external (time of season) environmental conditions on maternal RNA in the maturing oocytes and 24 hr old eggs of alfalfa leafcutting bees. Using gene expression and WGCNA analysis, we found that females adjust the quantity of mRNAs related to protein phosphorylation, transcriptional regulation, and nuclease activity deposited into maturing oocytes in response to both poor body condition and shorter day lengths that accompany the late season. However, the magnitude of these changes was higher for time of season. Females also adjusted miRNA deposition in response to seasonal changes, but not body condition. We did not observe significant changes in maternal RNAs in response to either body condition or time of season in 24-hr-old eggs, which were past the maternal-to-zygotic transition. Our results suggest that females adjust the RNA transcripts they provide for offspring to regulate development in response to both internal and external environmental cues. Variation in maternal RNAs may, therefore, be important for regulating offspring phenotype in response to environmental change.
