## Supplemental File 3 for "Maternal body condition and season influence RNA deposition in the oocytes of alfalfa leafcutting bees (*Megachile rotundata*)"

### Sheet: S1. README
S1. README for excel document and contents of each sheet (s1=sheet 1)
S2. Equations used in calculating phyper and representation factor values for probability of shared genes across datasets
S3. Values input into equations for calculations of comparisons.
S4. Genes found to be significantly differentially expressed in both B. terrestris diapausing queens vs non-diapausing adults and eggs from females at different times of season.
S5. Genes found to be significantly differentially expressed in both T. diversipes diapausing vs non-diapausing larvae and eggs from females at different times of season.
S6. Genes found to be significantly differentially expressed in both T. diversipes diapausing vs non-diapausing larvae and eggs from females of different body condition.
Datasets used for calculating comparisons:
Species	Paper doi	Fasta location for reciprocal best hit analysis	Source of genes of interest
B. terrestris (adults)	https://doi.org/10.1111/mec.13410	IDs found at: https://www.ncbi.nlm.nih.gov/geo/download/?acc=GSE73009&format=file&file=GSE73009%5FDiapauseReadCounts%2Etxt%2Egz then batch entrez was used to retrieve fastas related to the IDs.	Supplement-S3D
T. diversipes (larvae)	https://doi.org/10.1186/s12864-018-4694-x	https://github.com/pkfsantos/Diapause_Tetrapedia_diversipes	Additional file 1
M. rotundata (prepupae)	https://doi.org/10.1242/jeb.173443	emailed personally	Supplement S2. Only genes under "November Up Regulated Genes" and "November Down Regulated Genes"

### Sheet: S2. equations used
Using the hypergeometric test to check for significant overlap between two gene sets:
phyper(x, n, N-n, D, lower.tail = F)
x = # genes found to be differentially expressed in both studies
n = # differentially expressed genes in set 1 (species 1) (that were found to have reciprocal matches)
D = # differentially expressed genes in set 2 (species 2) (that were found to have reciprocal matches)
N = # genes in universe***
***Genes in universe is the set of genes that was detected in BOTH studies, so exclude any genes that were detected in one study but not the other
RF = x / E
where x is the number of genes in common between the two lists and E is the expected number of shared genes
E = (n * D) / N
where n = # of genes in list 1, D = # of genes in list 2, N = total genes

### Sheet: S3. values for equations-result
Values input into calculations
Species compared to M. rotundata and maternal treatment compared	x	n	D	N	RF	Phyper result (p value)
B. terrestris_time of season	14	387	90	3448	1.38593	0.073665
B. terrestris_condition	0	NA	NA	NA	NA	NA
T. diversipes_time of season	100	845	1020	7893	0.915767	0.827136
T. diversipes_condition	3	25	1020	7893	0.928588	0.407687
M. rotundata_time of season	0	NA	NA	NA	NA	NA
M. rotundata_condition	0	NA	NA	NA	NA	NA

### Sheet: S4.MrotvsB.terr_timeofseason
Bumblebee,Mrot
XM_003393081.1,Mrot13282
XM_003396174.1,Mrot09386
XM_003396921.1,Mrot03637
XM_003397210.1,Mrot05577
XM_003398545.1,Mrot02357
XM_003399118.1,Mrot05687
XM_003399296.1,Mrot01036
XM_003399820.1,Mrot11588
XM_003400632.1,Mrot04685
XM_003400808.1,Mrot11638
XM_003401290.1,Mrot00615
XM_003402098.1,Mrot07899
XM_003402393.1,Mrot12335
XR_131840.1,Mrot02994

### Sheet: S5.MrotvsTdiv_timeofseason
Tetrapedia,Mrot
TR1114|c0_g1_i1.p1,Mrot05962
TR11626|c0_g1_i1.p1,Mrot13012
TR11958|c0_g1_i1.p1,Mrot12129
TR11962|c0_g1_i1.p1,Mrot11782
TR12245|c0_g1_i1.p1,Mrot10365
TR12398|c0_g1_i1.p1,Mrot04023
TR12544|c0_g1_i1.p1,Mrot05557
TR1302|c0_g1_i1.p1,Mrot00842
TR13354|c0_g1_i1.p1,Mrot05990
TR13403|c0_g1_i1.p1,Mrot06129
TR13412|c0_g1_i1.p1,Mrot02637
TR13478|c0_g1_i1.p1,Mrot11552
TR1402|c1_g1_i1.p1,Mrot09531
TR14031|c0_g1_i1.p1,Mrot04977
TR14073|c0_g1_i1.p1,Mrot09418
TR14118|c0_g1_i1.p1,Mrot12808
TR14132|c0_g1_i1.p1,Mrot07100
TR1416|c0_g1_i1.p1,Mrot11660
TR14199|c0_g1_i1.p1,Mrot03793
TR14343|c0_g1_i1.p1,Mrot08675
TR14358|c0_g1_i1.p1,Mrot05568
TR14624|c0_g1_i1.p1,Mrot04507
TR14871|c0_g1_i1.p1,Mrot12193
TR15054|c0_g1_i1.p1,Mrot13313
TR15110|c0_g1_i1.p1,Mrot09582
TR15371|c0_g1_i1.p1,Mrot03447
TR15905|c0_g1_i1.p1,Mrot09384
TR16257|c0_g1_i1.p1,Mrot03119
TR16950|c0_g1_i1.p1,Mrot06737
TR17285|c0_g1_i1.p1,Mrot03336
TR17553|c0_g1_i1.p1,Mrot13038
TR17910|c0_g1_i1.p1,Mrot08991
TR18433|c0_g1_i1.p1,Mrot10223
TR18856|c0_g1_i1.p3,Mrot13316
TR18984|c0_g1_i1.p1,Mrot12335
TR19018|c0_g1_i1.p1,Mrot09273
TR19202|c0_g1_i1.p1,Mrot03010
TR19214|c0_g1_i1.p1,Mrot07583
TR19270|c0_g1_i1.p1,Mrot05615
TR19286|c0_g1_i1.p1,Mrot13282
TR1928|c0_g1_i1.p1,Mrot11897
TR19378|c0_g1_i1.p1,Mrot01956
TR19486|c0_g1_i1.p2,Mrot13288
TR19520|c0_g1_i1.p1,Mrot01090
TR1953|c0_g1_i1.p1,Mrot10200
TR19593|c0_g1_i1.p1,Mrot05945
TR19691|c0_g1_i1.p1,Mrot00984
TR19743|c0_g1_i1.p1,Mrot04419
TR19776|c0_g1_i1.p1,Mrot00436
TR19780|c0_g1_i1.p1,Mrot06349
TR20168|c0_g1_i1.p1,Mrot09392
TR20249|c0_g1_i1.p1,Mrot05854
TR20452|c0_g1_i1.p1,Mrot00348
TR20604|c0_g1_i1.p1,Mrot04273
TR20813|c0_g1_i1.p1,Mrot06261
TR20900|c0_g1_i1.p1,Mrot04033
TR22377|c0_g1_i1.p1,Mrot12182
TR23659|c0_g1_i1.p1,Mrot10826
TR23683|c0_g1_i1.p2,Mrot09210
TR23690|c0_g1_i1.p1,Mrot01651
TR23726|c0_g1_i1.p1,Mrot10194
TR23788|c0_g1_i1.p1,Mrot11626
TR23814|c0_g1_i1.p3,Mrot00602
TR23860|c1_g1_i1.p3,Mrot01965
TR24339|c0_g1_i1.p1,Mrot02354
TR24664|c0_g1_i1.p2,Mrot01650
TR261|c0_g1_i1.p1,Mrot11592
TR26252|c0_g1_i1.p1,Mrot03322
TR27341|c0_g1_i1.p1,Mrot04708
TR2743|c0_g1_i1.p1,Mrot12021
TR27481|c0_g1_i1.p1,Mrot06366
TR27751|c0_g1_i1.p1,Mrot08959
TR27874|c0_g1_i1.p1,Mrot04048
TR27933|c0_g1_i1.p1,Mrot01747
TR304|c0_g1_i1.p1,Mrot06889
TR4560|c0_g1_i1.p1,Mrot08293
TR4604|c0_g1_i1.p1,Mrot01954
TR4768|c0_g1_i1.p1,Mrot10937
TR481|c0_g1_i1.p1,Mrot07154
TR4854|c0_g1_i1.p1,Mrot01755
TR5045|c0_g1_i1.p1,Mrot00643
TR521|c0_g1_i1.p1,Mrot01260
TR5264|c0_g1_i1.p1,Mrot12573
TR5349|c0_g1_i1.p1,Mrot09467
TR56|c0_g1_i1.p1,Mrot04863
TR5798|c0_g1_i1.p1,Mrot12542
TR608|c0_g1_i1.p1,Mrot08742
TR6287|c0_g1_i1.p1,Mrot00286
TR6574|c0_g1_i1.p1,Mrot07271
TR6615|c0_g1_i1.p1,Mrot12730
TR6632|c0_g1_i1.p1,Mrot01743
TR7050|c0_g1_i1.p1,Mrot07389
TR7220|c0_g1_i1.p1,Mrot12067
TR7362|c0_g1_i1.p1,Mrot13138
TR8747|c0_g1_i1.p1,Mrot01587
TR8987|c0_g1_i1.p1,Mrot03625
TR8998|c0_g1_i1.p3,Mrot03015
TR9114|c1_g1_i1.p1,Mrot11812
TR9573|c0_g1_i1.p2,Mrot04715
TR983|c0_g1_i1.p1,Mrot08732

### Sheet: S6.MrotvsTdiv_condition
Tetrapedia,Mrot
TR11568|c0_g1_i1.p1,Mrot00837
TR13305|c0_g1_i1.p1,Mrot03265
TR9342|c0_g1_i1.p1,Mrot09066
