## Supplemental File 4 for "Maternal body condition and season influence RNA deposition in the oocytes of alfalfa leafcutting bees (*Megachile rotundata*)"

### Sheet: metadata
logFC	log2 fold change
AveExpr	Average expression across all samples, in log2 CPM
t	logFC divided by its standard error
P.Value	Raw p-value (based on t) from test that logFC differs from 0
adj.P.Val	Benjamini-Hochberg false discovery rate adjusted p-value
B	log-odds that gene is DE (arguably less useful than the other columns)
miR homolog	miR homolog for tophit on miRBase
marco 2015	Y = miR homolog identified as a maternal miR in Marco et al. 2015; N = miR homolog was not included in Marco et al. 2015; NA = no homolog
pires 2016 class I	Y = miR homolog identified class I miR in Pires et al. 2016; N = miR homolog was identified as belonging to a different class in Pires et al. 2016; NA = homolog was not identified in Pires et al. 2016 or no homolog
pires 2016 class II	Y = miR homolog identified class II miR in Pires et al. 2016; N = miR homolog was identified as belonging to a different class in Pires et al. 2016; NA = homolog was not identified in Pires et al. 2016 or no homolog
pires 2016 class III	Y = miR homolog identified class III miR in Pires et al. 2016; N = miR homolog was identified as belonging to a different class in Pires et al. 2016; NA = homolog was not identified in Pires et al. 2016 or no homolog
Function	GO terms associated with each miRNA from miRBase; annotated only for adj.p < 0.1

### Sheet: oocyte_miR_conditionDEG
geneID	logFC	AveExpr	t	P.Value	adj.P.Val	B
GL986502:241086..241149:-	-0.201556	16.5879	-1.9542	0.0651041	0.826294	-3.98516
GL986057:43485..43544:+	-0.210099	15.518	-1.78007	0.0905831	0.826294	-4.39192
GL986036:504200..504257:-	-0.256056	15.4773	-1.45154	0.162456	0.826294	-4.5053
GL985838:1089820..1089881:+	1.06303	14.097	1.80207	0.0869452	0.826294	-4.56783
GL986502:240903..240963:-	0.708856	11.973	1.86899	0.0766521	0.826294	-4.58506
GL985732:3211318..3211379:+	-2.6622	6.11988	-1.7734	0.0917112	0.826294	-4.58756
GL985941:471930..471991:+_overlapped	-2.05894	12.4219	-1.54159	0.139173	0.826294	-4.58825
GL985818:5040009..5040070:+_overlapped	2.0153	6.95212	1.33447	0.197357	0.826294	-4.59246
GL985752:1443018..1443082:-_overlapped	2.07351	11.3658	1.18319	0.250896	0.826294	-4.5927
GL985818:5326414..5326475:+	-2.08125	5.64003	-1.27299	0.217923	0.826294	-4.5928
GL985924:420452..420513:-	1.82164	9.96817	1.1249	0.274226	0.826294	-4.59334
GL986057:43679..43738:+_overlapped	1.21809	12.7569	1.06855	0.298265	0.826294	-4.59416
GL985793:756893..756952:-_overlapped	1.66137	9.90519	1.02666	0.317094	0.826294	-4.5948
GL985748:1597730..1597795:-	0.838295	4.35787	0.9236	0.366932	0.826294	-4.59572
GL985803:2898234..2898294:-	0.91235	3.9053	0.91696	0.370316	0.826294	-4.59584
GL985739:451579..451644:-_overlapped	-1.28422	5.46078	-0.906904	0.375479	0.826294	-4.59585
GL986159:327879..327937:+	1.89586	5.54424	0.863947	0.398073	0.826294	-4.59608
GL985941:471735..471795:+_overlapped	1.20283	12.3572	0.898336	0.379916	0.826294	-4.59648
GL986142:43355..43425:+_overlapped	1.27264	4.84011	0.801945	0.432206	0.826294	-4.59655
GL985924:420451..420513:-	-1.84373	7.92371	-0.810946	0.42714	0.826294	-4.59656
GL985818:1450800..1450861:+	1.67535	8.14925	0.755458	0.458962	0.826294	-4.59667
GL985838:1090027..1090082:+	1.27859	5.63202	0.743694	0.465889	0.826294	-4.59679
GL985838:1091986..1092048:+_overlapped	0.960985	11.8551	0.741757	0.467036	0.826294	-4.59714
GL985703:374408..374473:-_overlapped	0.864821	11.9648	0.760353	0.456099	0.826294	-4.5975
GL985752:1442653..1442714:-	1.34278	11.7516	0.75877	0.457024	0.826294	-4.59787
GL986177:1754713..1754774:-	-0.17709	15.2597	-0.930847	0.363264	0.826294	-4.61135
GL985838:1090027..1090080:+	-1.06286	5.16292	-0.668126	0.511849	0.850476	-4.59746
GL985729:3039275..3039333:-	-0.706738	7.9896	-0.514485	0.612669	0.850476	-4.59756
GL985965:515068..515131:-	0.689192	7.64796	0.471516	0.642482	0.850476	-4.59776
GL985726:2055325..2055384:+	0.617112	8.6412	0.476243	0.63917	0.850476	-4.59779
GL985838:1090270..1090325:+	0.744136	9.89693	0.47096	0.642872	0.850476	-4.59782
GL985838:1090270..1090326:+	-1.02016	4.58569	-0.605276	0.551944	0.850476	-4.59787
GL985941:778117..778184:+	-0.178567	12.7529	-0.473669	0.640972	0.850476	-4.59984
GL985704:139497..139556:+_overlapped	0.571274	14.7651	0.46494	0.647101	0.850476	-4.61105
GL985704:139360..139421:+	0.559042	14.9843	0.481775	0.635305	0.850476	-4.61438
GL985838:1090487..1090551:+_overlapped	0.155808	9.45387	0.37535	0.711434	0.909055	-4.59783
GL985739:449091..449152:-_overlapped	0.636148	5.39138	0.34747	0.731944	0.909984	-4.59861
GL985793:2095503..2095564:-	-0.242496	6.87202	-0.212063	0.834249	0.933647	-4.59856
GL985806:102296..102357:+	0.302261	9.58843	0.179888	0.859089	0.933647	-4.59872
GL986018:458759..458819:+_overlapped	0.336685	4.98491	0.156803	0.877005	0.933647	-4.59905
GL985818:1450800..1450863:+	-0.401786	5.70949	-0.18215	0.857337	0.933647	-4.59911
GL986040:2854777..2854839:-_overlapped	0.167829	3.72851	0.155551	0.877978	0.933647	-4.59984
GL985880:580810..580873:+_overlapped	-0.18158	10.4537	-0.110228	0.91335	0.933647	-4.6014
GL985775:1075173..1075232:+_overlapped	0.289667	11.2293	0.112786	0.911348	0.933647	-4.60267
GL986553:232779..232838:-	1.26573	17.5866	0.177238	0.861141	0.933647	-4.75488
GL986142:43531..43600:+_overlapped	0.0780081	11.0546	0.0734328	0.942206	0.942206	-4.59863

### Sheet: oocyte_miR_seasonDEG
geneID	logFC	AveExpr	t	P.Value	adj.P.Val	B	miRbase homolog	marco 2015	pires 2016 class I	pires 2016 class II	pires 2016 class III	function
GL985924:420452..420513:-	-9.0288	9.96817	-5.57548	2e-05	0.000650714	2.94578	miR-8-3p	Y	N	N	Y	eclosion; regulation of synaptic assembly at neuromuscular junction; miRNA-mediated gene silencing
GL985793:756893..756952:-_overlapped	-8.771	9.90519	-5.42011	2.83e-05	0.000650714	2.6262	bantam-3p	Y	N	N	Y	eye development; positive regulation of cell population proliferation; germ-line stem cell population maintenance; dendrite regeneration; miRNA-mediated gene silencing
GL985880:580810..580873:+_overlapped	-6.51604	10.4537	-3.95555	0.000807079	0.0123752	-0.460932	miR-34-5p	Y	Y	N	Y	negative regulation of peptidoglycan recognition protein signaling pathway; miRNA-mediated gene silencing; negative regulation of neuron death; mRNA 3'-UTR binding; mRNA base-pairing translational repressor activity
GL985941:471735..471795:+_overlapped	-4.73439	12.3572	-3.53588	0.00212762	0.0210267	-1.37274	miR-306-5p	Y	N	Y	N	miRNA-mediated gene silencing; wing disc development; male germ-line stem cell population maintenance; mRNA 3'-UTR binding; mRNA base-pairing translational repressor activity
GL985752:1443018..1443082:-_overlapped	-6.14196	11.3658	-3.50473	0.00228551	0.0210267	-1.42261	miR-3477-5p	N	N	N	Y
GL985924:420451..420513:-	7.56484	7.92371	3.32732	0.00343075	0.022545	-1.71647	miR-8-3p	Y	N	N	Y	eclosion; regulation of synaptic assembly at neuromuscular junction; miRNA-mediated gene silencing
GL985775:1075173..1075232:+_overlapped	-8.65436	11.2293	-3.3697	0.00311429	0.022545	-1.74087	miR-276a-3p	Y	N	N	Y	long-term memory; olfactory learning; miRNA-mediated gene silencing; miRNA-mediated gene silencing; miRNA-mediated gene silencing by mRNA destabilization; regulation of circadian rhythm; regulation of circadian sleep/wake cycle, sleep; mRNA 3'-UTR binding; mRNA base-pairing translational repressor activity
GL985752:1442653..1442714:-	-5.54997	11.7516	-3.13615	0.00529445	0.0304431	-2.18799	miR-12	N	N	N	Y
GL985941:471930..471991:+_overlapped	4.06875	12.4219	3.0464	0.00647954	0.0319002	-2.33064	miR-79-3p	Y	NA	NA	NA	miRNA-mediated gene silencing; negative regulation of cellular senescence; mRNA 3'-UTR binding; mRNA base-pairing translational repressor activity
GL985818:5040009..5040070:+_overlapped	-4.5328	6.95212	-3.00147	0.00716569	0.0319002	-2.34097	miR-190-5p	N	Y	N	N	miRNA-mediated gene silencing; cellular response to hypoxia; mRNA 3'-UTR binding; mRNA base-pairing translational repressor activity
GL985732:3211318..3211379:+	-4.46371	6.11988	-2.97347	0.00762832	0.0319002	-2.4095	miR-315-5p	N	N	N	Y	miRNA-mediated gene silencing; positive regulation of synaptic assembly at neuromuscular junction; positive regulation of canonical Wnt signaling pathway; mRNA 3'-UTR binding; mRNA base-pairing translational repressor activity
GL985965:515068..515131:-	-4.19579	7.64796	-2.87058	0.00958784	0.0367534	-2.57766	miR-278-3p	N	Y	N	N	miRNA-mediated gene silencing; female germ-line stem cell asymmetric division; energy homeostasis; mRNA 3'-UTR binding; mRNA base-pairing translational repressor activity
GL986502:240903..240963:-	-1.05445	11.973	-2.78019	0.0117009	0.0414031	-2.8144	miR-305	Y	N	N	Y
GL985838:1090027..1090082:+	-4.43306	5.63202	-2.57849	0.0181278	0.0595627	-3.14012	miR-2b	Y	NA	NA	NA
GL985818:1450800..1450861:+	-5.26025	8.14925	-2.37199	0.028067	0.077146	-3.50115	miR-184	Y	Y	Y	N
GL985703:374408..374473:-_overlapped	-2.7102	11.9648	-2.38281	0.0274396	0.077146	-3.61333	miR-11-3p	Y	N	N	Y	miRNA-mediated gene silencing; miRNA-mediated gene silencing by mRNA destabilization; negative regulation of apoptotic process; cellular response to gamma radiation; mRNA 3'-UTR binding; mRNA base-pairing translational repressor activity
GL985838:1089820..1089881:+	-1.39478	14.097	-2.36447	0.0285105	0.077146	-4.00563	miR-71-3p	N	NA	NA	NA
GL985748:1597730..1597795:-	-2.11794	4.35787	-2.33346	0.0304089	0.0777116	-3.59978	miR-3715-5p	N	N	N	Y
GL986057:43679..43738:+_overlapped	-2.48987	12.7569	-2.1842	0.0412897	0.0999646	-4.06933	miR-996-3p	Y	Y	N	N	negative regulation of epidermal growth factor-activated receptor activity; miRNA-mediated gene silencing; negative regulation of neuron differentiation; positive regulation of Notch signaling pathway; regulation of locomotor rhythm; mRNA base-pairing translational repressor activity
GL985729:3039275..3039333:-	-2.71577	7.9896	-1.977	0.0622888	0.126379	-4.12884	miR-965-3p	N	Y	N	N
GL985726:2055325..2055384:+	-2.55539	8.6412	-1.97207	0.062889	0.126379	-4.14842	miR-10a-5p	Y	NA	NA	NA
GL985818:1450800..1450863:+	4.34455	5.70949	1.96961	0.0631896	0.126379	-4.20642	miR-184-3p	Y	Y	Y	N
GL986177:1754713..1754774:-	0.383573	15.2597	2.0162	0.0577017	0.126379	-5.4997	miR-9-5p	Y	Y	N	Y
GL986502:241086..241149:-	-0.199386	16.5879	-1.93316	0.0678019	0.129954	-7.28638	miR-275-3p	Y	Y	N	Y
GL985806:102296..102357:+	-3.15152	9.58843	-1.8756	0.0756955	0.13928	-4.31781	miR-281-3p	Y	N	N	Y
GL985704:139497..139556:+_overlapped	-2.2204	14.7651	-1.80711	0.0861308	0.152385	-5.14094	miR-9b-5p	Y	NA	NA	NA
GL986036:504200..504257:-	0.302758	15.4773	1.71629	0.101882	0.173577	-6.1497	miR-996	Y	Y	N	Y
GL985838:1090270..1090326:+	2.85154	4.58569	1.69187	0.106519	0.174204	-4.64908	miR-13a-5p	Y	Y	N	Y
GL985704:139360..139421:+	-1.94364	14.9843	-1.67501	0.109824	0.174204	-5.44801	miR-279b-3p	Y	Y	N	Y
GL986142:43355..43425:+_overlapped	-2.52384	4.84011	-1.59038	0.127759	0.195897	-4.76426	miR-3718a-3p	N	NA	NA	NA
GL986057:43485..43544:+	0.178615	15.518	1.51332	0.146167	0.216893	-6.5412	miR-279-3p	Y	Y	N	Y
GL985838:1090270..1090325:+	-2.07661	9.89693	-1.31428	0.203935	0.293157	-5.05226	miR-13a-3p	Y	N	N	Y
GL985838:1090487..1090551:+_overlapped	-0.526075	9.45387	-1.26735	0.219892	0.297501	-5.06696	miR-13b-5p	Y	Y	N	N
GL985818:5326414..5326475:+	-2.08088	5.64003	-1.27276	0.218003	0.297501	-5.16104	miR-87-3p	N	NA	NA	NA
GL985739:449091..449152:-_overlapped	-2.0427	5.39138	-1.11574	0.278033	0.365414	-5.32184	miR-125-5p	N	N	Y	N
GL985793:2095503..2095564:-	-1.25028	6.87202	-1.09337	0.287495	0.367355	-5.30111	miR-282	N	NA	NA	NA
GL986142:43531..43600:+_overlapped	-1.10198	11.0546	-1.03735	0.31221	0.388153	-5.34705	miR-3718a-3p	N	NA	NA	NA
GL985739:451579..451644:-_overlapped	-1.18166	5.46078	-0.834478	0.414073	0.501246	-5.59628	miR-100-5p	N	N	Y	N
GL986159:327879..327937:+	-1.617	5.54424	-0.736872	0.469935	0.554282	-5.63355	miR-1-3p	N	NA	NA	NA
GL985941:778117..778184:+	0.209994	12.7529	0.557031	0.583816	0.671388	-5.95802	miR-92a-3p	Y	N	Y	N
GL985838:1091986..1092048:+_overlapped	-0.569248	11.8551	-0.439386	0.665191	0.746311	-5.87842	miR-2b-3p	Y	NA	NA	NA
GL985803:2898234..2898294:-	0.240772	3.9053	0.241989	0.811304	0.867907	-5.94843	miR-3049-3p	N	NA	NA	NA
GL986553:232779..232838:-	-1.76668	17.5866	-0.247386	0.807184	0.867907	-7.78098	miR-14-3p	Y	Y	N	N
GL986040:2854777..2854839:-_overlapped	0.159089	3.72851	0.14745	0.884284	0.924478	-5.98789	miR-3785-3p	N	Y	N	Y
GL986018:458759..458819:+_overlapped	-0.111011	4.98491	-0.0517006	0.959291	0.959291	-5.9115	miR-263b	N	Y	N	Y
GL985838:1090027..1090080:+	-0.102419	5.16292	-0.0643819	0.949319	0.959291	-5.94253	miR-2a-3p	Y	NA	NA	NA

### Sheet: egg_miR_conditionDEG
geneID	logFC	AveExpr	t	P.Value	adj.P.Val	B
GL986502:241086..241149:-	-2.83408	15.6523	-2.80833	0.01106	0.552998	-4.10882
GL986177:1754713..1754774:-	0.15104	16.4905	1.92272	0.0693054	0.764679	-4.2033
GL985838:1089820..1089881:+	0.220262	16.2278	1.61542	0.122349	0.764679	-4.37837
GL985941:471930..471991:+_overlapped	-1.25694	13.0311	-1.68154	0.108668	0.764679	-4.525
GL985880:580810..580873:+_overlapped	-0.270393	12.3296	-1.785	0.0898897	0.764679	-4.53182
GL986057:43679..43739:+	-0.918911	13.7503	-1.70461	0.104213	0.764679	-4.53187
GL985845:510179..510238:+_overlapped	-1.11635	12.5449	-1.66501	0.111962	0.764679	-4.55174
GL985793:2095503..2095564:-	-0.900496	8.78624	-1.94864	0.0659341	0.764679	-4.57269
GL985703:374408..374473:-_overlapped	-0.822698	12.9162	-1.48859	0.152655	0.848083	-4.56371
GL985806:102296..102357:+	0.245454	12.2235	1.2363	0.231092	0.888815	-4.58078
GL985752:1442653..1442714:-	-0.890567	12.0474	-1.25219	0.225371	0.888815	-4.58447
GL986142:43531..43600:+_overlapped	0.806754	10.9224	1.25896	0.222968	0.888815	-4.58713
GL985704:139360..139422:+	-3.56238	5.46611	-1.27764	0.216437	0.888815	-4.59052
GL985704:139360..139421:+	2.83476	13.5552	1.13286	0.271068	0.968098	-4.5845
GL985941:471735..471795:+_overlapped	-0.787287	14.1171	-1.05687	0.303539	0.976746	-4.59311
GL985729:3039275..3039333:-	-0.300321	9.99996	-0.982628	0.337874	0.976746	-4.59563
GL985748:1597730..1597795:-	-1.0624	6.14478	-0.953756	0.351928	0.976746	-4.59585
GL986142:43355..43425:+_overlapped	-1.76759	6.78463	-0.94972	0.353924	0.976746	-4.59598
GL985845:515166..515240:+_overlapped	-1.02044	6.03018	-0.746766	0.46415	0.976746	-4.59865
GL985732:3211318..3211379:+	1.42682	5.96593	0.725766	0.476638	0.976746	-4.5988
GL985714:4058973..4059033:-_overlapped	0.96742	5.09339	0.578496	0.569578	0.976746	-4.60028
GL985818:5040009..5040070:+_overlapped	0.972931	7.28715	0.621455	0.541527	0.976746	-4.60029
GL985734:310415..310487:-	0.988202	8.03653	0.634261	0.533311	0.976746	-4.60068
GL986159:327879..327937:+	1.70945	10.1247	0.631852	0.534851	0.976746	-4.60243
GL985714:3981024..3981086:-_overlapped	1.24115	11.2123	0.583674	0.566158	0.976746	-4.60399
GL986553:232779..232838:-	-0.265716	12.6897	-0.610958	0.548312	0.976746	-4.62652
GL985941:778117..778184:+	0.0980625	13.5739	0.762771	0.454765	0.976746	-4.63062
GL985838:1090629..1090691:+	-0.056223	14.6985	-0.608141	0.550141	0.976746	-4.66831
GL985924:420452..420513:-	-0.350397	15.745	-0.622063	0.541135	0.976746	-4.67497
GL985838:1091986..1092048:+_overlapped	-0.048822	14.6962	-0.553783	0.586048	0.976746	-4.67499
GL986040:2854777..2854839:-_overlapped	-0.474631	6.80875	-0.405101	0.689831	0.988881	-4.60185
GL985803:2898234..2898294:-	0.366462	5.36335	0.337797	0.73914	0.988881	-4.60203
GL985965:515068..515131:-	0.353556	3.47277	0.319523	0.752742	0.988881	-4.60232
GL986057:43485..43544:+	-0.295409	6.19662	-0.103057	0.918974	0.988881	-4.60341
GL985726:2131019..2131082:-_overlapped	0.174434	7.54907	0.158055	0.876046	0.988881	-4.60342
GL986100:742000..742060:-_overlapped	0.391334	6.86279	0.142997	0.887766	0.988881	-4.60354
GL985793:756893..756952:-_overlapped	0.623179	10.5124	0.345794	0.733215	0.988881	-4.60601
GL985752:1443438..1443498:-	0.680967	11.5634	0.47816	0.637875	0.988881	-4.60763
GL986057:43485..43543:+	0.311663	11.1521	0.0976948	0.923176	0.988881	-4.60927
GL985752:1443018..1443082:-_overlapped	-0.379428	11.6919	-0.364516	0.719412	0.988881	-4.61075
GL985818:1450800..1450862:+	-0.279866	12.1099	-0.195328	0.847165	0.988881	-4.61217
GL985838:1090487..1090551:+_overlapped	0.0278342	12.1375	0.199141	0.844222	0.988881	-4.6244
GL985726:2055325..2055384:+	-0.0114826	12.8785	-0.0392358	0.969103	0.988881	-4.63936
GL985775:1075173..1075232:+_overlapped	-0.0555125	13.8828	-0.0879043	0.930853	0.988881	-4.64971
GL985838:1090270..1090325:+	-0.0350617	13.1967	-0.28993	0.774942	0.988881	-4.657
GL985838:1090027..1090082:+	-0.0354278	13.8973	-0.328732	0.745876	0.988881	-4.67232
GL986502:240903..240963:-	0.00704831	14.1035	0.040363	0.968216	0.988881	-4.68452
GL986036:504200..504257:-	-0.0116858	15.1296	-0.0453181	0.964316	0.988881	-4.73146
GL985704:139497..139556:+_overlapped	-0.0433461	16.7796	-0.243953	0.809826	0.988881	-4.82467
GL986072:186113..186174:-	-0.0107185	3.49184	-0.0089631	0.99294	0.99294	-4.60316

### Sheet: egg_miR_seasonDEG
geneID	logFC	AveExpr	t	P.Value	adj.P.Val	B
GL986502:241086..241149:-	2.9072	15.6523	2.88079	0.00942915	0.235729	-2.54002
GL985818:1450800..1450862:+	4.14288	12.1099	2.89146	0.00920956	0.235729	-3.35263
GL985703:374408..374473:-_overlapped	1.02522	12.9162	1.85503	0.0788369	0.785017	-4.08399
GL986057:43679..43739:+	0.907834	13.7503	1.68406	0.108174	0.785017	-4.23875
GL985752:1443018..1443082:-_overlapped	1.70648	11.6919	1.63941	0.117226	0.785017	-4.30963
GL986142:43355..43425:+_overlapped	3.39327	6.78463	1.82319	0.0837052	0.785017	-4.31863
GL985726:2131019..2131082:-_overlapped	1.89705	7.54907	1.71891	0.10153	0.785017	-4.36237
GL985793:2095503..2095564:-	0.719654	8.78624	1.55731	0.135544	0.785017	-4.4162
GL985714:3981024..3981086:-_overlapped	3.17216	11.2123	1.49177	0.151826	0.785017	-4.42059
GL985704:139497..139556:+_overlapped	0.261573	16.7796	1.47214	0.157003	0.785017	-4.98037
GL985734:310415..310487:-	-2.15466	8.03653	-1.38293	0.182381	0.789846	-4.49084
GL985752:1442653..1442714:-	0.93592	12.0474	1.31596	0.20351	0.789846	-4.51785
GL985726:2055325..2055384:+	0.370247	12.8785	1.26512	0.220796	0.789846	-4.63413
GL985941:471930..471991:+_overlapped	-0.944898	13.0311	-1.2641	0.221157	0.789846	-4.64614
GL985803:2898234..2898294:-	1.31663	5.36335	1.21364	0.239439	0.79813	-4.5558
GL986142:43531..43600:+_overlapped	0.666657	10.9224	1.04033	0.310964	0.83692	-4.64347
GL985845:510179..510238:+_overlapped	0.732698	12.5449	1.0928	0.287853	0.83692	-4.69016
GL985838:1090629..1090691:+	0.105087	14.6985	1.13668	0.269502	0.83692	-5.01554
GL985838:1091986..1092048:+_overlapped	0.0903519	14.6962	1.02485	0.318029	0.83692	-5.11906
GL986072:186113..186174:-	1.14366	3.49184	0.956363	0.350643	0.846565	-4.63127
GL985818:5040009..5040070:+_overlapped	-1.30646	7.28715	-0.834495	0.41415	0.846565	-4.66623
GL986057:43485..43544:+	-1.71027	6.19662	-0.59665	0.557633	0.846565	-4.71509
GL985748:1597730..1597795:-	0.552899	6.14478	0.496359	0.625212	0.846565	-4.7238
GL985714:4058973..4059033:-_overlapped	-0.782841	5.09339	-0.468122	0.644908	0.846565	-4.72791
GL985704:139360..139422:+	1.20213	5.46611	0.431144	0.671111	0.846565	-4.73565
GL985793:756893..756952:-_overlapped	1.01975	10.5124	0.565846	0.577978	0.846565	-4.7728
GL985752:1443438..1443498:-	0.916193	11.5634	0.64333	0.527534	0.846565	-4.79779
GL986057:43485..43543:+	1.5699	11.1521	0.492106	0.628161	0.846565	-4.81223
GL985838:1090487..1090551:+_overlapped	-0.0682579	12.1375	-0.488356	0.630766	0.846565	-4.98776
GL985806:102296..102357:+	-0.103282	12.2235	-0.520209	0.608798	0.846565	-4.99232
GL985941:471735..471795:+_overlapped	-0.682386	14.1171	-0.916053	0.370874	0.846565	-5.11377
GL985775:1075173..1075232:+_overlapped	0.37214	13.8828	0.589285	0.562463	0.846565	-5.13753
GL985941:778117..778184:+	0.0929361	13.5739	0.722897	0.478359	0.846565	-5.20271
GL985838:1090270..1090325:+	0.0618388	13.1967	0.511354	0.614868	0.846565	-5.24725
GL986036:504200..504257:-	0.211587	15.1296	0.82055	0.42186	0.846565	-5.37174
GL985838:1090027..1090082:+	0.0481426	13.8973	0.446712	0.660024	0.846565	-5.37382
GL985924:420452..420513:-	0.402343	15.745	0.714285	0.483548	0.846565	-5.3986
GL986502:240903..240963:-	0.0737902	14.1035	0.422569	0.677252	0.846565	-5.39966
GL985838:1089820..1089881:+	-0.0719678	16.2278	-0.527817	0.603605	0.846565	-5.78834
GL986177:1754713..1754774:-	0.0376356	16.4905	0.479096	0.637221	0.846565	-5.85283
GL985704:139360..139421:+	-0.906551	13.5552	-0.362284	0.721052	0.879332	-5.19543
GL986100:742000..742060:-_overlapped	-0.742056	6.86279	-0.271154	0.789134	0.895425	-4.76163
GL985729:3039275..3039333:-	-0.0911874	9.99996	-0.298359	0.768598	0.895425	-4.80758
GL986159:327879..327937:+	0.67399	10.1247	0.249122	0.805882	0.895425	-4.82223
GL986553:232779..232838:-	0.111658	12.6897	0.256734	0.800084	0.895425	-5.20662
GL985880:580810..580873:+_overlapped	-0.0265919	12.3296	-0.175546	0.862468	0.937465	-5.10025
GL985845:515166..515240:+_overlapped	-0.185784	6.03018	-0.135959	0.893253	0.950269	-4.762
GL986040:2854777..2854839:-_overlapped	0.122629	6.80875	0.104665	0.917715	0.955953	-4.76277
GL985732:3211318..3211379:+	-0.118919	5.96593	-0.0604896	0.952384	0.959871	-4.76046
GL985965:515068..515131:-	-0.0563972	3.47277	-0.0509684	0.959871	0.959871	-4.76306
