## Supplemental File 5 for "Maternal body condition and season influence RNA deposition in the oocytes of alfalfa leafcutting bees (*Megachile rotundata*)"

### Sheet: GOEnrichmentResults_DEG_microRN
GO.ID	Term	Annotated	Significant	Expected	raw.p.value	ontology
GO:0006357	regulation of transcription by RNA polymerase II	4	3	1.33	0.11	BP
GO:0006355	regulation of transcription, DNA-templated	9	6	3	0.18	BP
GO:0007165	signal transduction	20	8	6.67	0.31	BP
GO:0051726	regulation of cell cycle	2	2	0.67	0.33	BP
GO:0007010	cytoskeleton organization	3	2	1	0.33	BP
GO:0007264	small GTPase mediated signal transduction	3	2	1	0.33	BP
GO:0071569	protein ufmylation	1	1	0.33	0.33	BP
GO:0008299	isoprenoid biosynthetic process	1	1	0.33	0.33	BP
GO:0033014	tetrapyrrole biosynthetic process	1	1	0.33	0.33	BP
GO:0043547	positive regulation of GTPase activity	1	1	0.33	0.33	BP
GO:0006813	potassium ion transport	1	1	0.33	0.33	BP
GO:0000381	regulation of alternative mRNA splicing, via spliceosome	1	1	0.33	0.33	BP
GO:0006891	intra-Golgi vesicle-mediated transport	1	1	0.33	0.33	BP
GO:0031145	anaphase-promoting complex-dependent catabolic process	1	1	0.33	0.33	BP
GO:0030837	negative regulation of actin filament polymerization	1	1	0.33	0.33	BP
GO:0051260	protein homooligomerization	1	1	0.33	0.33	BP
GO:0002098	tRNA wobble uridine modification	1	1	0.33	0.33	BP
GO:0006915	apoptotic process	1	1	0.33	0.33	BP
GO:0030071	regulation of mitotic metaphase/anaphase transition	1	1	0.33	0.33	BP
GO:0000184	nuclear-transcribed mRNA catabolic process, nonsense-mediated decay	1	1	0.33	0.33	BP
GO:0006468	protein phosphorylation	8	3	2.67	0.54	BP
GO:0009058	biosynthetic process	22	9	7.33	0.54	BP
GO:0016055	Wnt signaling pathway	2	1	0.67	0.56	BP
GO:0016311	dephosphorylation	2	1	0.67	0.56	BP
GO:0007156	homophilic cell adhesion via plasma membrane adhesion molecules	2	1	0.67	0.56	BP
GO:0051056	regulation of small GTPase mediated signal transduction	2	1	0.67	0.56	BP
GO:0032502	developmental process	5	2	1.67	0.56	BP
GO:0006811	ion transport	6	2	2	0.56	BP
GO:0007186	G protein-coupled receptor signaling pathway	6	2	2	0.66	BP
GO:0006508	proteolysis	4	2	1.33	0.7	BP
GO:0007275	multicellular organism development	3	1	1	0.71	BP
GO:0016192	vesicle-mediated transport	6	2	2	0.71	BP
GO:0005975	carbohydrate metabolic process	4	1	1.33	0.81	BP
GO:0019752	carboxylic acid metabolic process	5	1	1.67	0.87	BP
GO:0055085	transmembrane transport	11	2	3.67	0.94	BP
GO:0032970	regulation of actin filament-based process	2	1	0.67	1	BP
GO:0000956	nuclear-transcribed mRNA catabolic process	1	1	0.33	1	BP
GO:0006399	tRNA metabolic process	1	1	0.33	1	BP
GO:0032271	regulation of protein polymerization	1	1	0.33	1	BP
GO:0032272	negative regulation of protein polymerization	1	1	0.33	1	BP
GO:0050789	regulation of biological process	37	19	12.33	1	BP
GO:0008150	biological_process	105	35	35	1	BP
GO:0051234	establishment of localization	18	4	6	1	BP
GO:0030041	actin filament polymerization	1	1	0.33	1	BP
GO:0008152	metabolic process	56	21	18.67	1	BP
GO:0006810	transport	18	4	6	1	BP
GO:0008154	actin polymerization or depolymerization	1	1	0.33	1	BP
GO:0033013	tetrapyrrole metabolic process	1	1	0.33	1	BP
GO:0006812	cation transport	4	1	1.33	1	BP
GO:0007059	chromosome segregation	1	1	0.33	1	BP
GO:0000280	nuclear division	1	1	0.33	1	BP
GO:0010467	gene expression	14	9	4.67	1	BP
GO:0034660	ncRNA metabolic process	1	1	0.33	1	BP
GO:0010468	regulation of gene expression	11	8	3.67	1	BP
GO:0008033	tRNA processing	1	1	0.33	1	BP
GO:0051345	positive regulation of hydrolase activity	1	1	0.33	1	BP
GO:0048285	organelle fission	1	1	0.33	1	BP
GO:0010629	negative regulation of gene expression	1	1	0.33	1	BP
GO:0048523	negative regulation of cellular process	1	1	0.33	1	BP
GO:0033043	regulation of organelle organization	3	2	1	1	BP
GO:0006793	phosphorus metabolic process	12	4	4	1	BP
GO:0033044	regulation of chromosome organization	1	1	0.33	1	BP
GO:0033045	regulation of sister chromatid segregation	1	1	0.33	1	BP
GO:1902099	regulation of metaphase/anaphase transition of cell cycle	1	1	0.33	1	BP
GO:0030036	actin cytoskeleton organization	2	1	0.67	1	BP
GO:0006796	phosphate-containing compound metabolic process	12	4	4	1	BP
GO:0043085	positive regulation of catalytic activity	1	1	0.33	1	BP
GO:0043087	regulation of GTPase activity	1	1	0.33	1	BP
GO:1905818	regulation of chromosome separation	1	1	0.33	1	BP
GO:0071840	cellular component organization or biogenesis	11	4	3.67	1	BP
GO:0051716	cellular response to stimulus	22	8	7.33	1	BP
GO:0034654	nucleobase-containing compound biosynthetic process	12	6	4	1	BP
GO:0000278	mitotic cell cycle	1	1	0.33	1	BP
GO:0034655	nucleobase-containing compound catabolic process	2	1	0.67	1	BP
GO:1903311	regulation of mRNA metabolic process	1	1	0.33	1	BP
GO:0051336	regulation of hydrolase activity	1	1	0.33	1	BP
GO:0090304	nucleic acid metabolic process	15	9	5	1	BP
GO:0009966	regulation of signal transduction	2	1	0.67	1	BP
GO:0019222	regulation of metabolic process	11	8	3.67	1	BP
GO:0000380	alternative mRNA splicing, via spliceosome	1	1	0.33	1	BP
GO:0071704	organic substance metabolic process	48	19	16	1	BP
GO:0110053	regulation of actin filament organization	1	1	0.33	1	BP
GO:0032535	regulation of cellular component size	1	1	0.33	1	BP
GO:0018130	heterocycle biosynthetic process	14	7	4.67	1	BP
GO:1901990	regulation of mitotic cell cycle phase transition	1	1	0.33	1	BP
GO:0048519	negative regulation of biological process	2	2	0.67	1	BP
GO:0006366	transcription by RNA polymerase II	5	3	1.67	1	BP
GO:0097659	nucleic acid-templated transcription	10	6	3.33	1	BP
GO:2001141	regulation of RNA biosynthetic process	9	6	3	1	BP
GO:0044260	cellular macromolecule metabolic process	30	12	10	1	BP
GO:2000112	regulation of cellular macromolecule biosynthetic process	9	6	3	1	BP
GO:0043933	protein-containing complex subunit organization	6	2	2	1	BP
GO:0010646	regulation of cell communication	2	1	0.67	1	BP
GO:1905114	cell surface receptor signaling pathway involved in cell-cell signaling	2	1	0.67	1	BP
GO:0044265	cellular macromolecule catabolic process	2	2	0.67	1	BP
GO:0043484	regulation of RNA splicing	1	1	0.33	1	BP
GO:0044267	cellular protein metabolic process	16	5	5.33	1	BP
GO:0006351	transcription, DNA-templated	10	6	3.33	1	BP
GO:0006400	tRNA modification	1	1	0.33	1	BP
GO:0006401	RNA catabolic process	1	1	0.33	1	BP
GO:0007346	regulation of mitotic cell cycle	1	1	0.33	1	BP
GO:0016070	RNA metabolic process	13	9	4.33	1	BP
GO:0000375	RNA splicing, via transesterification reactions	1	1	0.33	1	BP
GO:0006402	mRNA catabolic process	1	1	0.33	1	BP
GO:0016071	mRNA metabolic process	2	2	0.67	1	BP
GO:0019219	regulation of nucleobase-containing compound metabolic process	10	7	3.33	1	BP
GO:0032774	RNA biosynthetic process	10	6	3.33	1	BP
GO:0000377	RNA splicing, via transesterification reactions with bulged adenosine as nucleophile	1	1	0.33	1	BP
GO:0044093	positive regulation of molecular function	1	1	0.33	1	BP
GO:0016310	phosphorylation	8	3	2.67	1	BP
GO:0019538	protein metabolic process	18	6	6	1	BP
GO:1903506	regulation of nucleic acid-templated transcription	9	6	3	1	BP
GO:0006511	ubiquitin-dependent protein catabolic process	1	1	0.33	1	BP
GO:0098742	cell-cell adhesion via plasma-membrane adhesion molecules	2	1	0.67	1	BP
GO:1901564	organonitrogen compound metabolic process	22	7	7.33	1	BP
GO:0009987	cellular process	96	32	32	1	BP
GO:1901565	organonitrogen compound catabolic process	2	1	0.67	1	BP
GO:0030001	metal ion transport	1	1	0.33	1	BP
GO:0007015	actin filament organization	1	1	0.33	1	BP
GO:1901566	organonitrogen compound biosynthetic process	6	1	2	1	BP
GO:0019941	modification-dependent protein catabolic process	1	1	0.33	1	BP
GO:0044255	cellular lipid metabolic process	2	1	0.67	1	BP
GO:0046483	heterocycle metabolic process	20	10	6.67	1	BP
GO:0010639	negative regulation of organelle organization	1	1	0.33	1	BP
GO:0044257	cellular protein catabolic process	1	1	0.33	1	BP
GO:0023051	regulation of signaling	2	1	0.67	1	BP
GO:0006139	nucleobase-containing compound metabolic process	18	9	6	1	BP
GO:0023052	signaling	20	8	6.67	1	BP
GO:0043161	proteasome-mediated ubiquitin-dependent protein catabolic process	1	1	0.33	1	BP
GO:0007166	cell surface receptor signaling pathway	3	1	1	1	BP
GO:0043632	modification-dependent macromolecule catabolic process	1	1	0.33	1	BP
GO:0051171	regulation of nitrogen compound metabolic process	10	7	3.33	1	BP
GO:0034622	cellular protein-containing complex assembly	5	1	1.67	1	BP
GO:0030832	regulation of actin filament length	1	1	0.33	1	BP
GO:0030833	regulation of actin filament polymerization	1	1	0.33	1	BP
GO:0051304	chromosome separation	1	1	0.33	1	BP
GO:0048193	Golgi vesicle transport	3	1	1	1	BP
GO:0051603	proteolysis involved in cellular protein catabolic process	1	1	0.33	1	BP
GO:0000070	mitotic sister chromatid segregation	1	1	0.33	1	BP
GO:0044281	small molecule metabolic process	7	1	2.33	1	BP
GO:0051306	mitotic sister chromatid separation	1	1	0.33	1	BP
GO:0022607	cellular component assembly	7	2	2.33	1	BP
GO:0032501	multicellular organismal process	4	1	1.33	1	BP
GO:1903047	mitotic cell cycle process	1	1	0.33	1	BP
GO:0051179	localization	19	4	6.33	1	BP
GO:0007049	cell cycle	2	2	0.67	1	BP
GO:0007154	cell communication	20	8	6.67	1	BP
GO:0007155	cell adhesion	4	1	1.33	1	BP
GO:0002097	tRNA wobble base modification	1	1	0.33	1	BP
GO:0006807	nitrogen compound metabolic process	40	16	13.33	1	BP
GO:1902531	regulation of intracellular signal transduction	2	1	0.67	1	BP
GO:0010564	regulation of cell cycle process	1	1	0.33	1	BP
GO:0009892	negative regulation of metabolic process	1	1	0.33	1	BP
GO:0044270	cellular nitrogen compound catabolic process	2	1	0.67	1	BP
GO:0044271	cellular nitrogen compound biosynthetic process	15	7	5	1	BP
GO:0006464	cellular protein modification process	14	4	4.67	1	BP
GO:0043412	macromolecule modification	15	5	5	1	BP
GO:0006082	organic acid metabolic process	5	1	1.67	1	BP
GO:0140014	mitotic nuclear division	1	1	0.33	1	BP
GO:0051128	regulation of cellular component organization	3	2	1	1	BP
GO:0051129	negative regulation of cellular component organization	1	1	0.33	1	BP
GO:0008380	RNA splicing	1	1	0.33	1	BP
GO:0090066	regulation of anatomical structure size	1	1	0.33	1	BP
GO:0008064	regulation of actin polymerization or depolymerization	1	1	0.33	1	BP
GO:0051252	regulation of RNA metabolic process	10	7	3.33	1	BP
GO:0009056	catabolic process	6	2	2	1	BP
GO:0065003	protein-containing complex assembly	6	2	2	1	BP
GO:0098813	nuclear chromosome segregation	1	1	0.33	1	BP
GO:0080090	regulation of primary metabolic process	10	7	3.33	1	BP
GO:0009057	macromolecule catabolic process	2	2	0.67	1	BP
GO:0048024	regulation of mRNA splicing, via spliceosome	1	1	0.33	1	BP
GO:0098609	cell-cell adhesion	3	1	1	1	BP
GO:0016043	cellular component organization	11	4	3.67	1	BP
GO:0009059	macromolecule biosynthetic process	16	6	5.33	1	BP
GO:0065007	biological regulation	37	19	12.33	1	BP
GO:0034641	cellular nitrogen compound metabolic process	21	10	7	1	BP
GO:0065008	regulation of biological quality	2	1	0.67	1	BP
GO:0051258	protein polymerization	1	1	0.33	1	BP
GO:0065009	regulation of molecular function	1	1	0.33	1	BP
GO:0050790	regulation of catalytic activity	1	1	0.33	1	BP
GO:0051259	protein complex oligomerization	1	1	0.33	1	BP
GO:0010556	regulation of macromolecule biosynthetic process	9	6	3	1	BP
GO:0006629	lipid metabolic process	2	1	0.67	1	BP
GO:0034645	cellular macromolecule biosynthetic process	16	6	5.33	1	BP
GO:0010605	negative regulation of macromolecule metabolic process	1	1	0.33	1	BP
GO:0050794	regulation of cellular process	36	18	12	1	BP
GO:1901575	organic substance catabolic process	4	2	1.33	1	BP
GO:1901576	organic substance biosynthetic process	20	8	6.67	1	BP
GO:0034470	ncRNA processing	1	1	0.33	1	BP
GO:0048856	anatomical structure development	3	1	1	1	BP
GO:1901360	organic cyclic compound metabolic process	22	10	7.33	1	BP
GO:1901361	organic cyclic compound catabolic process	3	1	1	1	BP
GO:1901362	organic cyclic compound biosynthetic process	14	7	4.67	1	BP
GO:0043170	macromolecule metabolic process	34	15	11.33	1	BP
GO:0051983	regulation of chromosome segregation	1	1	0.33	1	BP
GO:0010965	regulation of mitotic sister chromatid separation	1	1	0.33	1	BP
GO:0051493	regulation of cytoskeleton organization	2	1	0.67	1	BP
GO:0051494	negative regulation of cytoskeleton organization	1	1	0.33	1	BP
GO:0031323	regulation of cellular metabolic process	10	7	3.33	1	BP
GO:0009451	RNA modification	1	1	0.33	1	BP
GO:1901987	regulation of cell cycle phase transition	1	1	0.33	1	BP
GO:0006720	isoprenoid metabolic process	1	1	0.33	1	BP
GO:0031326	regulation of cellular biosynthetic process	9	6	3	1	BP
GO:0198738	cell-cell signaling by wnt	2	1	0.67	1	BP
GO:0008219	cell death	1	1	0.33	1	BP
GO:0022402	cell cycle process	1	1	0.33	1	BP
GO:0007267	cell-cell signaling	2	1	0.67	1	BP
GO:0043436	oxoacid metabolic process	5	1	1.67	1	BP
GO:0007091	metaphase/anaphase transition of mitotic cell cycle	1	1	0.33	1	BP
GO:0006725	cellular aromatic compound metabolic process	22	10	7.33	1	BP
GO:0032446	protein modification by small protein conjugation	1	1	0.33	1	BP
GO:0051276	chromosome organization	4	1	1.33	1	BP
GO:0044085	cellular component biogenesis	7	2	2.33	1	BP
GO:0044784	metaphase/anaphase transition of cell cycle	1	1	0.33	1	BP
GO:0044087	regulation of cellular component biogenesis	1	1	0.33	1	BP
GO:0043254	regulation of protein-containing complex assembly	1	1	0.33	1	BP
GO:0008610	lipid biosynthetic process	1	1	0.33	1	BP
GO:0012501	programmed cell death	1	1	0.33	1	BP
GO:0044248	cellular catabolic process	6	2	2	1	BP
GO:0044770	cell cycle phase transition	1	1	0.33	1	BP
GO:0044249	cellular biosynthetic process	20	8	6.67	1	BP
GO:0044772	mitotic cell cycle phase transition	1	1	0.33	1	BP
GO:0035556	intracellular signal transduction	5	2	1.67	1	BP
GO:0000398	mRNA splicing, via spliceosome	1	1	0.33	1	BP
GO:0010498	proteasomal protein catabolic process	1	1	0.33	1	BP
GO:0036211	protein modification process	14	4	4.67	1	BP
GO:0070647	protein modification by small protein conjugation or removal	2	1	0.67	1	BP
GO:0046700	heterocycle catabolic process	2	1	0.67	1	BP
GO:0044237	cellular metabolic process	49	18	16.33	1	BP
GO:0050684	regulation of mRNA processing	1	1	0.33	1	BP
GO:0044238	primary metabolic process	44	17	14.67	1	BP
GO:0006996	organelle organization	8	3	2.67	1	BP
GO:1902903	regulation of supramolecular fiber organization	1	1	0.33	1	BP
GO:0032956	regulation of actin cytoskeleton organization	2	1	0.67	1	BP
GO:1902904	negative regulation of supramolecular fiber organization	1	1	0.33	1	BP
GO:0050896	response to stimulus	23	8	7.67	1	BP
GO:0019438	aromatic compound biosynthetic process	14	7	4.67	1	BP
GO:0019439	aromatic compound catabolic process	3	1	1	1	BP
GO:0031333	negative regulation of protein-containing complex assembly	1	1	0.33	1	BP
GO:0030029	actin filament-based process	2	1	0.67	1	BP
GO:0000819	sister chromatid segregation	1	1	0.33	1	BP
GO:0009889	regulation of biosynthetic process	9	6	3	1	BP
GO:0048583	regulation of response to stimulus	2	1	0.67	1	BP
GO:0060255	regulation of macromolecule metabolic process	11	8	3.67	1	BP
GO:0022610	biological adhesion	4	1	1.33	1	BP
GO:0030163	protein catabolic process	1	1	0.33	1	BP
GO:0097435	supramolecular fiber organization	1	1	0.33	1	BP
GO:0006396	RNA processing	2	2	0.67	1	BP
GO:0006397	mRNA processing	1	1	0.33	1	BP
GO:0000045	autophagosome assembly	1	0	0.33	1	BP
GO:0000413	protein peptidyl-prolyl isomerization	1	0	0.33	1	BP
GO:0000723	telomere maintenance	1	0	0.33	1	BP
GO:0000731	DNA synthesis involved in DNA repair	1	0	0.33	1	BP
GO:0003008	system process	1	0	0.33	1	BP
GO:0003341	cilium movement	1	0	0.33	1	BP
GO:0003352	regulation of cilium movement	1	0	0.33	1	BP
GO:0005984	disaccharide metabolic process	1	0	0.33	1	BP
GO:0005991	trehalose metabolic process	1	0	0.33	1	BP
GO:0006091	generation of precursor metabolites and energy	1	0	0.33	1	BP
GO:0006108	malate metabolic process	1	0	0.33	1	BP
GO:0006119	oxidative phosphorylation	1	0	0.33	1	BP
GO:0006122	mitochondrial electron transport, ubiquinol to cytochrome c	1	0	0.33	1	BP
GO:0006259	DNA metabolic process	2	0	0.67	1	BP
GO:0006260	DNA replication	1	0	0.33	1	BP
GO:0006281	DNA repair	2	0	0.67	1	BP
GO:0006301	postreplication repair	1	0	0.33	1	BP
GO:0006302	double-strand break repair	1	0	0.33	1	BP
GO:0006303	double-strand break repair via nonhomologous end joining	1	0	0.33	1	BP
GO:0006323	DNA packaging	2	0	0.67	1	BP
GO:0006325	chromatin organization	2	0	0.67	1	BP
GO:0006333	chromatin assembly or disassembly	2	0	0.67	1	BP
GO:0006334	nucleosome assembly	2	0	0.67	1	BP
GO:0006338	chromatin remodeling	2	0	0.67	1	BP
GO:0006352	DNA-templated transcription, initiation	1	0	0.33	1	BP
GO:0006383	transcription by RNA polymerase III	1	0	0.33	1	BP
GO:0006384	transcription initiation from RNA polymerase III promoter	1	0	0.33	1	BP
GO:0006412	translation	1	0	0.33	1	BP
GO:0006486	protein glycosylation	3	0	1	1	BP
GO:0006487	protein N-linked glycosylation	1	0	0.33	1	BP
GO:0006488	dolichol-linked oligosaccharide biosynthetic process	1	0	0.33	1	BP
GO:0006490	oligosaccharide-lipid intermediate biosynthetic process	1	0	0.33	1	BP
GO:0006518	peptide metabolic process	1	0	0.33	1	BP
GO:0006520	cellular amino acid metabolic process	3	0	1	1	BP
GO:0006544	glycine metabolic process	1	0	0.33	1	BP
GO:0006545	glycine biosynthetic process	1	0	0.33	1	BP
GO:0006558	L-phenylalanine metabolic process	1	0	0.33	1	BP
GO:0006559	L-phenylalanine catabolic process	1	0	0.33	1	BP
GO:0006570	tyrosine metabolic process	1	0	0.33	1	BP
GO:0006575	cellular modified amino acid metabolic process	1	0	0.33	1	BP
GO:0006605	protein targeting	1	0	0.33	1	BP
GO:0006623	protein targeting to vacuole	1	0	0.33	1	BP
GO:0006753	nucleoside phosphate metabolic process	2	0	0.67	1	BP
GO:0006760	folic acid-containing compound metabolic process	1	0	0.33	1	BP
GO:0006886	intracellular protein transport	1	0	0.33	1	BP
GO:0006888	endoplasmic reticulum to Golgi vesicle-mediated transport	1	0	0.33	1	BP
GO:0006890	retrograde vesicle-mediated transport, Golgi to endoplasmic reticulum	2	0	0.67	1	BP
GO:0006914	autophagy	2	0	0.67	1	BP
GO:0006928	movement of cell or subcellular component	2	0	0.67	1	BP
GO:0006950	response to stress	3	0	1	1	BP
GO:0006974	cellular response to DNA damage stimulus	2	0	0.67	1	BP
GO:0006979	response to oxidative stress	1	0	0.33	1	BP
GO:0007017	microtubule-based process	2	0	0.67	1	BP
GO:0007018	microtubule-based movement	2	0	0.67	1	BP
GO:0007033	vacuole organization	1	0	0.33	1	BP
GO:0007034	vacuolar transport	1	0	0.33	1	BP
GO:0007160	cell-matrix adhesion	1	0	0.33	1	BP
GO:0007167	enzyme linked receptor protein signaling pathway	1	0	0.33	1	BP
GO:0007178	transmembrane receptor protein serine/threonine kinase signaling pathway	1	0	0.33	1	BP
GO:0007600	sensory perception	1	0	0.33	1	BP
GO:0007606	sensory perception of chemical stimulus	1	0	0.33	1	BP
GO:0007608	sensory perception of smell	1	0	0.33	1	BP
GO:0008104	protein localization	1	0	0.33	1	BP
GO:0008652	cellular amino acid biosynthetic process	1	0	0.33	1	BP
GO:0009060	aerobic respiration	1	0	0.33	1	BP
GO:0009063	cellular amino acid catabolic process	1	0	0.33	1	BP
GO:0009069	serine family amino acid metabolic process	1	0	0.33	1	BP
GO:0009070	serine family amino acid biosynthetic process	1	0	0.33	1	BP
GO:0009072	aromatic amino acid family metabolic process	1	0	0.33	1	BP
GO:0009074	aromatic amino acid family catabolic process	1	0	0.33	1	BP
GO:0009100	glycoprotein metabolic process	3	0	1	1	BP
GO:0009101	glycoprotein biosynthetic process	3	0	1	1	BP
GO:0009117	nucleotide metabolic process	2	0	0.67	1	BP
GO:0009165	nucleotide biosynthetic process	1	0	0.33	1	BP
GO:0009166	nucleotide catabolic process	1	0	0.33	1	BP
GO:0009187	cyclic nucleotide metabolic process	1	0	0.33	1	BP
GO:0009190	cyclic nucleotide biosynthetic process	1	0	0.33	1	BP
GO:0009311	oligosaccharide metabolic process	1	0	0.33	1	BP
GO:0009396	folic acid-containing compound biosynthetic process	1	0	0.33	1	BP
GO:0009653	anatomical structure morphogenesis	1	0	0.33	1	BP
GO:0009790	embryo development	1	0	0.33	1	BP
GO:0010171	body morphogenesis	1	0	0.33	1	BP
GO:0010172	embryonic body morphogenesis	1	0	0.33	1	BP
GO:0015031	protein transport	1	0	0.33	1	BP
GO:0015889	cobalamin transport	1	0	0.33	1	BP
GO:0015980	energy derivation by oxidation of organic compounds	1	0	0.33	1	BP
GO:0016053	organic acid biosynthetic process	1	0	0.33	1	BP
GO:0016054	organic acid catabolic process	1	0	0.33	1	BP
GO:0016236	macroautophagy	1	0	0.33	1	BP
GO:0016579	protein deubiquitination	1	0	0.33	1	BP
GO:0018193	peptidyl-amino acid modification	1	0	0.33	1	BP
GO:0018208	peptidyl-proline modification	1	0	0.33	1	BP
GO:0019637	organophosphate metabolic process	2	0	0.67	1	BP
GO:0019646	aerobic electron transport chain	1	0	0.33	1	BP
GO:0019725	cellular homeostasis	1	0	0.33	1	BP
GO:0019985	translesion synthesis	1	0	0.33	1	BP
GO:0022900	electron transport chain	1	0	0.33	1	BP
GO:0022904	respiratory electron transport chain	1	0	0.33	1	BP
GO:0023041	neuronal signal transduction	1	0	0.33	1	BP
GO:0030154	cell differentiation	1	0	0.33	1	BP
GO:0031497	chromatin assembly	2	0	0.67	1	BP
GO:0031589	cell-substrate adhesion	1	0	0.33	1	BP
GO:0032200	telomere organization	1	0	0.33	1	BP
GO:0032879	regulation of localization	1	0	0.33	1	BP
GO:0032886	regulation of microtubule-based process	1	0	0.33	1	BP
GO:0033036	macromolecule localization	1	0	0.33	1	BP
GO:0033365	protein localization to organelle	1	0	0.33	1	BP
GO:0033554	cellular response to stress	2	0	0.67	1	BP
GO:0034220	ion transmembrane transport	3	0	1	1	BP
GO:0034613	cellular protein localization	1	0	0.33	1	BP
GO:0034728	nucleosome organization	2	0	0.67	1	BP
GO:0042180	cellular ketone metabolic process	1	0	0.33	1	BP
GO:0042398	cellular modified amino acid biosynthetic process	1	0	0.33	1	BP
GO:0042537	benzene-containing compound metabolic process	1	0	0.33	1	BP
GO:0042558	pteridine-containing compound metabolic process	1	0	0.33	1	BP
GO:0042559	pteridine-containing compound biosynthetic process	1	0	0.33	1	BP
GO:0042592	homeostatic process	1	0	0.33	1	BP
GO:0042773	ATP synthesis coupled electron transport	1	0	0.33	1	BP
GO:0042775	mitochondrial ATP synthesis coupled electron transport	1	0	0.33	1	BP
GO:0043043	peptide biosynthetic process	1	0	0.33	1	BP
GO:0043248	proteasome assembly	1	0	0.33	1	BP
GO:0043413	macromolecule glycosylation	3	0	1	1	BP
GO:0043461	proton-transporting ATP synthase complex assembly	1	0	0.33	1	BP
GO:0043603	cellular amide metabolic process	1	0	0.33	1	BP
GO:0043604	amide biosynthetic process	1	0	0.33	1	BP
GO:0043648	dicarboxylic acid metabolic process	1	0	0.33	1	BP
GO:0044262	cellular carbohydrate metabolic process	1	0	0.33	1	BP
GO:0044282	small molecule catabolic process	1	0	0.33	1	BP
GO:0044283	small molecule biosynthetic process	1	0	0.33	1	BP
GO:0045184	establishment of protein localization	1	0	0.33	1	BP
GO:0045333	cellular respiration	1	0	0.33	1	BP
GO:0045454	cell redox homeostasis	1	0	0.33	1	BP
GO:0046034	ATP metabolic process	2	0	0.67	1	BP
GO:0046394	carboxylic acid biosynthetic process	1	0	0.33	1	BP
GO:0046395	carboxylic acid catabolic process	1	0	0.33	1	BP
GO:0046434	organophosphate catabolic process	1	0	0.33	1	BP
GO:0046653	tetrahydrofolate metabolic process	1	0	0.33	1	BP
GO:0046654	tetrahydrofolate biosynthetic process	1	0	0.33	1	BP
GO:0046907	intracellular transport	2	0	0.67	1	BP
GO:0048598	embryonic morphogenesis	1	0	0.33	1	BP
GO:0048869	cellular developmental process	1	0	0.33	1	BP
GO:0050877	nervous system process	1	0	0.33	1	BP
GO:0051180	vitamin transport	1	0	0.33	1	BP
GO:0051270	regulation of cellular component movement	1	0	0.33	1	BP
GO:0051641	cellular localization	2	0	0.67	1	BP
GO:0051649	establishment of localization in cell	2	0	0.67	1	BP
GO:0055086	nucleobase-containing small molecule metabolic process	2	0	0.67	1	BP
GO:0060632	regulation of microtubule-based movement	1	0	0.33	1	BP
GO:0061919	process utilizing autophagic mechanism	2	0	0.67	1	BP
GO:0065004	protein-DNA complex assembly	2	0	0.67	1	BP
GO:0070071	proton-transporting two-sector ATPase complex assembly	1	0	0.33	1	BP
GO:0070085	glycosylation	3	0	1	1	BP
GO:0070189	kynurenine metabolic process	1	0	0.33	1	BP
GO:0070646	protein modification by small protein removal	1	0	0.33	1	BP
GO:0070727	cellular macromolecule localization	1	0	0.33	1	BP
GO:0070925	organelle assembly	1	0	0.33	1	BP
GO:0071103	DNA conformation change	2	0	0.67	1	BP
GO:0071702	organic substance transport	2	0	0.67	1	BP
GO:0071705	nitrogen compound transport	2	0	0.67	1	BP
GO:0071824	protein-DNA complex subunit organization	2	0	0.67	1	BP
GO:0071897	DNA biosynthetic process	1	0	0.33	1	BP
GO:0072594	establishment of protein localization to organelle	1	0	0.33	1	BP
GO:0072665	protein localization to vacuole	1	0	0.33	1	BP
GO:0072666	establishment of protein localization to vacuole	1	0	0.33	1	BP
GO:0090407	organophosphate biosynthetic process	1	0	0.33	1	BP
GO:0098655	cation transmembrane transport	2	0	0.67	1	BP
GO:0098660	inorganic ion transmembrane transport	2	0	0.67	1	BP
GO:0098662	inorganic cation transmembrane transport	2	0	0.67	1	BP
GO:1901135	carbohydrate derivative metabolic process	3	0	1	1	BP
GO:1901137	carbohydrate derivative biosynthetic process	3	0	1	1	BP
GO:1901292	nucleoside phosphate catabolic process	1	0	0.33	1	BP
GO:1901293	nucleoside phosphate biosynthetic process	1	0	0.33	1	BP
GO:1901605	alpha-amino acid metabolic process	3	0	1	1	BP
GO:1901606	alpha-amino acid catabolic process	1	0	0.33	1	BP
GO:1901607	alpha-amino acid biosynthetic process	1	0	0.33	1	BP
GO:1902221	erythrose 4-phosphate/phosphoenolpyruvate family amino acid metabolic process	1	0	0.33	1	BP
GO:1902222	erythrose 4-phosphate/phosphoenolpyruvate family amino acid catabolic process	1	0	0.33	1	BP
GO:1902600	proton transmembrane transport	2	0	0.67	1	BP
GO:1905037	autophagosome organization	1	0	0.33	1	BP
GO:0005515	protein binding	54	24	19.96	0.13	MF
GO:0003779	actin binding	2	2	0.74	0.14	MF
GO:0003712	transcription coregulator activity	2	2	0.74	0.14	MF
GO:0046872	metal ion binding	13	5	4.81	0.31	MF
GO:0004252	serine-type endopeptidase activity	1	1	0.37	0.37	MF
GO:0004418	hydroxymethylbilane synthase activity	1	1	0.37	0.37	MF
GO:0031683	G-protein beta/gamma-subunit complex binding	1	1	0.37	0.37	MF
GO:0004861	cyclin-dependent protein serine/threonine kinase inhibitor activity	1	1	0.37	0.37	MF
GO:0004867	serine-type endopeptidase inhibitor activity	1	1	0.37	0.37	MF
GO:0004114	3',5'-cyclic-nucleotide phosphodiesterase activity	1	1	0.37	0.37	MF
GO:0003729	mRNA binding	1	1	0.37	0.37	MF
GO:0004222	metalloendopeptidase activity	1	1	0.37	0.37	MF
GO:0005249	voltage-gated potassium channel activity	1	1	0.37	0.37	MF
GO:0016830	carbon-carbon lyase activity	1	1	0.37	0.37	MF
GO:0008083	growth factor activity	1	1	0.37	0.37	MF
GO:0004970	ionotropic glutamate receptor activity	1	1	0.37	0.37	MF
GO:0061657	UFM1 conjugating enzyme activity	1	1	0.37	0.37	MF
GO:0003723	RNA binding	7	4	2.59	0.38	MF
GO:0003700	DNA-binding transcription factor activity	4	2	1.48	0.47	MF
GO:0003676	nucleic acid binding	29	12	10.72	0.6	MF
GO:0005102	signaling receptor binding	5	3	1.85	0.6	MF
GO:0005216	ion channel activity	6	3	2.22	0.6	MF
GO:0005096	GTPase activator activity	7	3	2.59	0.6	MF
GO:0030215	semaphorin receptor binding	2	1	0.74	0.6	MF
GO:0016746	acyltransferase activity	2	1	0.74	0.6	MF
GO:0008138	protein tyrosine/serine/threonine phosphatase activity	2	1	0.74	0.6	MF
GO:0008168	methyltransferase activity	2	1	0.74	0.6	MF
GO:0008270	zinc ion binding	5	2	1.85	0.61	MF
GO:0043565	sequence-specific DNA binding	5	2	1.85	0.61	MF
GO:0030170	pyridoxal phosphate binding	5	2	1.85	0.61	MF
GO:0005085	guanyl-nucleotide exchange factor activity	5	2	1.85	0.61	MF
GO:0004672	protein kinase activity	8	3	2.96	0.62	MF
GO:0003677	DNA binding	17	6	6.28	0.71	MF
GO:0003924	GTPase activity	4	1	1.48	0.85	MF
GO:0005509	calcium ion binding	4	1	1.48	0.85	MF
GO:0019001	guanyl nucleotide binding	5	1	1.85	0.9	MF
GO:0046983	protein dimerization activity	6	1	2.22	0.94	MF
GO:0004930	G protein-coupled receptor activity	6	1	2.22	0.94	MF
GO:0005524	ATP binding	14	2	5.18	0.99	MF
GO:0003824	catalytic activity	56	14	20.7	1	MF
GO:0003674	molecular_function	165	61	61	1	MF
GO:0022832	voltage-gated channel activity	1	1	0.37	1	MF
GO:0016462	pyrophosphatase activity	5	1	1.85	1	MF
GO:0022834	ligand-gated channel activity	2	1	0.74	1	MF
GO:0030291	protein serine/threonine kinase inhibitor activity	1	1	0.37	1	MF
GO:0022835	transmitter-gated channel activity	1	1	0.37	1	MF
GO:0060589	nucleoside-triphosphatase regulator activity	7	3	2.59	1	MF
GO:0016772	transferase activity, transferring phosphorus-containing groups	9	3	3.33	1	MF
GO:0022836	gated channel activity	3	2	1.11	1	MF
GO:0016773	phosphotransferase activity, alcohol group as acceptor	8	3	2.96	1	MF
GO:0044877	protein-containing complex binding	1	1	0.37	1	MF
GO:0016538	cyclin-dependent protein serine/threonine kinase regulator activity	1	1	0.37	1	MF
GO:0019842	vitamin binding	6	2	2.22	1	MF
GO:0000166	nucleotide binding	23	3	8.5	1	MF
GO:0008092	cytoskeletal protein binding	3	2	1.11	1	MF
GO:0015267	channel activity	6	3	2.22	1	MF
GO:0046873	metal ion transmembrane transporter activity	1	1	0.37	1	MF
GO:0060089	molecular transducer activity	10	2	3.7	1	MF
GO:0016301	kinase activity	9	3	3.33	1	MF
GO:0017111	nucleoside-triphosphatase activity	5	1	1.85	1	MF
GO:0016791	phosphatase activity	2	1	0.74	1	MF
GO:0022857	transmembrane transporter activity	12	3	4.44	1	MF
GO:0015318	inorganic molecular entity transmembrane transporter activity	6	3	2.22	1	MF
GO:0030554	adenyl nucleotide binding	15	2	5.55	1	MF
GO:0140096	catalytic activity, acting on a protein	17	7	6.28	1	MF
GO:0004175	endopeptidase activity	2	2	0.74	1	MF
GO:0038023	signaling receptor activity	10	2	3.7	1	MF
GO:0019207	kinase regulator activity	1	1	0.37	1	MF
GO:0015075	ion transmembrane transporter activity	7	3	2.59	1	MF
GO:0140110	transcription regulator activity	6	4	2.22	1	MF
GO:0015079	potassium ion transmembrane transporter activity	1	1	0.37	1	MF
GO:1901265	nucleoside phosphate binding	23	3	8.5	1	MF
GO:0032553	ribonucleotide binding	18	2	6.65	1	MF
GO:0032555	purine ribonucleotide binding	18	2	6.65	1	MF
GO:0098772	molecular function regulator	10	6	3.7	1	MF
GO:0019787	ubiquitin-like protein transferase activity	2	1	0.74	1	MF
GO:0032559	adenyl ribonucleotide binding	15	2	5.55	1	MF
GO:0022803	passive transmembrane transporter activity	6	3	2.22	1	MF
GO:0048018	receptor ligand activity	1	1	0.37	1	MF
GO:0004860	protein kinase inhibitor activity	1	1	0.37	1	MF
GO:0030234	enzyme regulator activity	9	5	3.33	1	MF
GO:0016740	transferase activity	24	7	8.87	1	MF
GO:0016829	lyase activity	1	1	0.37	1	MF
GO:0097159	organic cyclic compound binding	55	16	20.33	1	MF
GO:0016741	transferase activity, transferring one-carbon groups	2	1	0.74	1	MF
GO:0046914	transition metal ion binding	6	2	2.22	1	MF
GO:0004866	endopeptidase inhibitor activity	1	1	0.37	1	MF
GO:0070279	vitamin B6 binding	5	2	1.85	1	MF
GO:0004112	cyclic-nucleotide phosphodiesterase activity	1	1	0.37	1	MF
GO:0071568	UFM1 transferase activity	1	1	0.37	1	MF
GO:0019210	kinase inhibitor activity	1	1	0.37	1	MF
GO:0015276	ligand-gated ion channel activity	2	1	0.74	1	MF
GO:0016817	hydrolase activity, acting on acid anhydrides	5	1	1.85	1	MF
GO:0016818	hydrolase activity, acting on acid anhydrides, in phosphorus-containing anhydrides	5	1	1.85	1	MF
GO:0005215	transporter activity	12	3	4.44	1	MF
GO:0008066	glutamate receptor activity	1	1	0.37	1	MF
GO:0019887	protein kinase regulator activity	1	1	0.37	1	MF
GO:0022824	transmitter-gated ion channel activity	1	1	0.37	1	MF
GO:0022890	inorganic cation transmembrane transporter activity	2	1	0.74	1	MF
GO:0042578	phosphoric ester hydrolase activity	3	2	1.11	1	MF
GO:0016765	transferase activity, transferring alkyl or aryl (other than methyl) groups	1	1	0.37	1	MF
GO:0061134	peptidase regulator activity	1	1	0.37	1	MF
GO:0030594	neurotransmitter receptor activity	1	1	0.37	1	MF
GO:0061135	endopeptidase regulator activity	1	1	0.37	1	MF
GO:0043167	ion binding	37	9	13.68	1	MF
GO:1901363	heterocyclic compound binding	55	16	20.33	1	MF
GO:0036094	small molecule binding	29	5	10.72	1	MF
GO:0043168	anion binding	24	4	8.87	1	MF
GO:0005244	voltage-gated ion channel activity	1	1	0.37	1	MF
GO:0043169	cation binding	13	5	4.81	1	MF
GO:0030414	peptidase inhibitor activity	1	1	0.37	1	MF
GO:0008324	cation transmembrane transporter activity	3	1	1.11	1	MF
GO:0008233	peptidase activity	4	2	1.48	1	MF
GO:0005488	binding	107	41	39.56	1	MF
GO:0004888	transmembrane signaling receptor activity	10	2	3.7	1	MF
GO:0004721	phosphoprotein phosphatase activity	2	1	0.74	1	MF
GO:0008236	serine-type peptidase activity	1	1	0.37	1	MF
GO:0008237	metallopeptidase activity	2	1	0.74	1	MF
GO:0005230	extracellular ligand-gated ion channel activity	2	1	0.74	1	MF
GO:0008081	phosphoric diester hydrolase activity	1	1	0.37	1	MF
GO:0061650	ubiquitin-like protein conjugating enzyme activity	1	1	0.37	1	MF
GO:0005261	cation channel activity	2	1	0.74	1	MF
GO:0097367	carbohydrate derivative binding	18	2	6.65	1	MF
GO:0022843	voltage-gated cation channel activity	1	1	0.37	1	MF
GO:0035639	purine ribonucleoside triphosphate binding	17	2	6.28	1	MF
GO:0030695	GTPase regulator activity	7	3	2.59	1	MF
GO:0005267	potassium channel activity	1	1	0.37	1	MF
GO:0030545	signaling receptor regulator activity	1	1	0.37	1	MF
GO:0017171	serine hydrolase activity	1	1	0.37	1	MF
GO:0030546	signaling receptor activator activity	1	1	0.37	1	MF
GO:0017076	purine nucleotide binding	19	3	7.02	1	MF
GO:0016787	hydrolase activity	19	5	7.02	1	MF
GO:0016788	hydrolase activity, acting on ester bonds	4	2	1.48	1	MF
GO:0000030	mannosyltransferase activity	1	0	0.37	1	MF
GO:0000062	fatty-acyl-CoA binding	1	0	0.37	1	MF
GO:0001653	peptide receptor activity	1	0	0.37	1	MF
GO:0003678	DNA helicase activity	1	0	0.37	1	MF
GO:0003684	damaged DNA binding	1	0	0.37	1	MF
GO:0003735	structural constituent of ribosome	1	0	0.37	1	MF
GO:0003755	peptidyl-prolyl cis-trans isomerase activity	1	0	0.37	1	MF
GO:0003774	cytoskeletal motor activity	1	0	0.37	1	MF
GO:0003777	microtubule motor activity	1	0	0.37	1	MF
GO:0004146	dihydrofolate reductase activity	1	0	0.37	1	MF
GO:0004180	carboxypeptidase activity	1	0	0.37	1	MF
GO:0004181	metallocarboxypeptidase activity	1	0	0.37	1	MF
GO:0004376	glycolipid mannosyltransferase activity	1	0	0.37	1	MF
GO:0004378	GDP-Man:Man1GlcNAc2-PP-Dol alpha-1,3-mannosyltransferase activity	1	0	0.37	1	MF
GO:0004386	helicase activity	1	0	0.37	1	MF
GO:0004411	homogentisate 1,2-dioxygenase activity	1	0	0.37	1	MF
GO:0004497	monooxygenase activity	1	0	0.37	1	MF
GO:0004518	nuclease activity	1	0	0.37	1	MF
GO:0004553	hydrolase activity, hydrolyzing O-glycosyl compounds	3	0	1.11	1	MF
GO:0004555	alpha,alpha-trehalase activity	1	0	0.37	1	MF
GO:0004601	peroxidase activity	1	0	0.37	1	MF
GO:0004674	protein serine/threonine kinase activity	2	0	0.74	1	MF
GO:0004675	transmembrane receptor protein serine/threonine kinase activity	1	0	0.37	1	MF
GO:0004842	ubiquitin-protein transferase activity	1	0	0.37	1	MF
GO:0004843	thiol-dependent deubiquitinase	1	0	0.37	1	MF
GO:0004984	olfactory receptor activity	1	0	0.37	1	MF
GO:0005198	structural molecule activity	2	0	0.74	1	MF
GO:0005253	anion channel activity	1	0	0.37	1	MF
GO:0005254	chloride channel activity	1	0	0.37	1	MF
GO:0005484	SNAP receptor activity	1	0	0.37	1	MF
GO:0005506	iron ion binding	1	0	0.37	1	MF
GO:0005525	GTP binding	4	0	1.48	1	MF
GO:0005543	phospholipid binding	1	0	0.37	1	MF
GO:0005549	odorant binding	1	0	0.37	1	MF
GO:0008017	microtubule binding	1	0	0.37	1	MF
GO:0008094	ATP-dependent activity, acting on DNA	1	0	0.37	1	MF
GO:0008146	sulfotransferase activity	2	0	0.74	1	MF
GO:0008234	cysteine-type peptidase activity	1	0	0.37	1	MF
GO:0008235	metalloexopeptidase activity	1	0	0.37	1	MF
GO:0008238	exopeptidase activity	1	0	0.37	1	MF
GO:0008242	omega peptidase activity	1	0	0.37	1	MF
GO:0008289	lipid binding	1	0	0.37	1	MF
GO:0008417	fucosyltransferase activity	1	0	0.37	1	MF
GO:0008430	selenium binding	1	0	0.37	1	MF
GO:0008483	transaminase activity	3	0	1.11	1	MF
GO:0008509	anion transmembrane transporter activity	1	0	0.37	1	MF
GO:0008528	G protein-coupled peptide receptor activity	1	0	0.37	1	MF
GO:0008569	minus-end-directed microtubule motor activity	1	0	0.37	1	MF
GO:0015078	proton transmembrane transporter activity	1	0	0.37	1	MF
GO:0015103	inorganic anion transmembrane transporter activity	1	0	0.37	1	MF
GO:0015252	proton channel activity	1	0	0.37	1	MF
GO:0015399	primary active transmembrane transporter activity	1	0	0.37	1	MF
GO:0015631	tubulin binding	1	0	0.37	1	MF
GO:0015927	trehalase activity	1	0	0.37	1	MF
GO:0015929	hexosaminidase activity	1	0	0.37	1	MF
GO:0016209	antioxidant activity	1	0	0.37	1	MF
GO:0016491	oxidoreductase activity	8	0	2.96	1	MF
GO:0016614	oxidoreductase activity, acting on CH-OH group of donors	2	0	0.74	1	MF
GO:0016615	malate dehydrogenase activity	1	0	0.37	1	MF
GO:0016616	oxidoreductase activity, acting on the CH-OH group of donors, NAD or NADP as acceptor	1	0	0.37	1	MF
GO:0016645	oxidoreductase activity, acting on the CH-NH group of donors	1	0	0.37	1	MF
GO:0016646	oxidoreductase activity, acting on the CH-NH group of donors, NAD or NADP as acceptor	1	0	0.37	1	MF
GO:0016684	oxidoreductase activity, acting on peroxide as acceptor	1	0	0.37	1	MF
GO:0016701	oxidoreductase activity, acting on single donors with incorporation of molecular oxygen	1	0	0.37	1	MF
GO:0016702	oxidoreductase activity, acting on single donors with incorporation of molecular oxygen, incorporation of two atoms of o...	1	0	0.37	1	MF
GO:0016705	oxidoreductase activity, acting on paired donors, with incorporation or reduction of molecular oxygen	1	0	0.37	1	MF
GO:0016757	glycosyltransferase activity	3	0	1.11	1	MF
GO:0016758	hexosyltransferase activity	3	0	1.11	1	MF
GO:0016769	transferase activity, transferring nitrogenous groups	3	0	1.11	1	MF
GO:0016782	transferase activity, transferring sulphur-containing groups	2	0	0.74	1	MF
GO:0016798	hydrolase activity, acting on glycosyl bonds	3	0	1.11	1	MF
GO:0016853	isomerase activity	1	0	0.37	1	MF
GO:0016859	cis-trans isomerase activity	1	0	0.37	1	MF
GO:0016887	ATP hydrolysis activity	1	0	0.37	1	MF
GO:0019199	transmembrane receptor protein kinase activity	1	0	0.37	1	MF
GO:0019205	nucleobase-containing compound kinase activity	1	0	0.37	1	MF
GO:0019783	ubiquitin-like protein-specific protease activity	1	0	0.37	1	MF
GO:0020037	heme binding	2	0	0.74	1	MF
GO:0022804	active transmembrane transporter activity	1	0	0.37	1	MF
GO:0030527	structural constituent of chromatin	1	0	0.37	1	MF
GO:0030674	protein-macromolecule adaptor activity	1	0	0.37	1	MF
GO:0031419	cobalamin binding	1	0	0.37	1	MF
GO:0032561	guanyl ribonucleotide binding	4	0	1.48	1	MF
GO:0033218	amide binding	1	0	0.37	1	MF
GO:0035091	phosphatidylinositol binding	1	0	0.37	1	MF
GO:0036137	kynurenine aminotransferase activity	1	0	0.37	1	MF
GO:0042162	telomeric DNA binding	1	0	0.37	1	MF
GO:0042626	ATPase-coupled transmembrane transporter activity	1	0	0.37	1	MF
GO:0045296	cadherin binding	1	0	0.37	1	MF
GO:0046332	SMAD binding	1	0	0.37	1	MF
GO:0046527	glucosyltransferase activity	1	0	0.37	1	MF
GO:0046906	tetrapyrrole binding	3	0	1.11	1	MF
GO:0046982	protein heterodimerization activity	2	0	0.74	1	MF
GO:0050660	flavin adenine dinucleotide binding	2	0	0.74	1	MF
GO:0050661	NADP binding	1	0	0.37	1	MF
GO:0050839	cell adhesion molecule binding	1	0	0.37	1	MF
GO:0051213	dioxygenase activity	1	0	0.37	1	MF
GO:0060090	molecular adaptor activity	1	0	0.37	1	MF
GO:0061630	ubiquitin protein ligase activity	1	0	0.37	1	MF
GO:0061659	ubiquitin-like protein ligase activity	1	0	0.37	1	MF
GO:0101005	deubiquitinase activity	1	0	0.37	1	MF
GO:0106073	dolichyl pyrophosphate Glc2Man9GlcNAc2 alpha-1,2-glucosyltransferase activity	1	0	0.37	1	MF
GO:0120227	acyl-CoA binding	1	0	0.37	1	MF
GO:0140097	catalytic activity, acting on DNA	1	0	0.37	1	MF
GO:0140359	ABC-type transporter activity	1	0	0.37	1	MF
GO:0140640	catalytic activity, acting on a nucleic acid	1	0	0.37	1	MF
GO:0140657	ATP-dependent activity	4	0	1.48	1	MF
GO:1901567	fatty acid derivative binding	1	0	0.37	1	MF
GO:1901681	sulfur compound binding	1	0	0.37	1	MF
GO:0005634	nucleus	8	6	3.14	0.13	CC
GO:0016592	mediator complex	2	2	0.78	0.15	CC
GO:0005576	extracellular region	3	2	1.18	0.34	CC
GO:0017119	Golgi transport complex	1	1	0.39	0.39	CC
GO:0008076	voltage-gated potassium channel complex	1	1	0.39	0.39	CC
GO:0005680	anaphase-promoting complex	1	1	0.39	0.39	CC
GO:0033588	elongator holoenzyme complex	1	1	0.39	0.39	CC
GO:0005856	cytoskeleton	2	1	0.78	0.64	CC
GO:0016020	membrane	29	9	11.37	0.82	CC
GO:0016021	integral component of membrane	18	5	7.06	0.96	CC
GO:0031461	cullin-RING ubiquitin ligase complex	1	1	0.39	1	CC
GO:0098796	membrane protein complex	3	1	1.18	1	CC
GO:0098797	plasma membrane protein complex	2	1	0.78	1	CC
GO:1990351	transporter complex	2	1	0.78	1	CC
GO:0099023	vesicle tethering complex	2	1	0.78	1	CC
GO:1902494	catalytic complex	4	1	1.57	1	CC
GO:1902495	transmembrane transporter complex	2	1	0.78	1	CC
GO:0005622	intracellular anatomical structure	18	8	7.06	1	CC
GO:0034702	ion channel complex	1	1	0.39	1	CC
GO:0034703	cation channel complex	1	1	0.39	1	CC
GO:0031224	intrinsic component of membrane	18	5	7.06	1	CC
GO:0005794	Golgi apparatus	1	1	0.39	1	CC
GO:0140535	intracellular protein-containing complex	3	2	1.18	1	CC
GO:0034705	potassium channel complex	1	1	0.39	1	CC
GO:0031226	intrinsic component of plasma membrane	1	1	0.39	1	CC
GO:0005737	cytoplasm	5	1	1.96	1	CC
GO:0000151	ubiquitin ligase complex	1	1	0.39	1	CC
GO:0000152	nuclear ubiquitin ligase complex	1	1	0.39	1	CC
GO:0140513	nuclear protein-containing complex	4	3	1.57	1	CC
GO:0005575	cellular_component	51	20	20	1	CC
GO:0012505	endomembrane system	4	1	1.57	1	CC
GO:0043226	organelle	18	8	7.06	1	CC
GO:0043227	membrane-bounded organelle	13	7	5.1	1	CC
GO:0043228	non-membrane-bounded organelle	5	1	1.96	1	CC
GO:0032991	protein-containing complex	14	6	5.49	1	CC
GO:0043231	intracellular membrane-bounded organelle	13	7	5.1	1	CC
GO:0043229	intracellular organelle	18	8	7.06	1	CC
GO:0043232	intracellular non-membrane-bounded organelle	5	1	1.96	1	CC
GO:0071944	cell periphery	2	1	0.78	1	CC
GO:1990234	transferase complex	2	1	0.78	1	CC
GO:0110165	cellular anatomical entity	49	19	19.22	1	CC
GO:0005886	plasma membrane	2	1	0.78	1	CC
GO:0005887	integral component of plasma membrane	1	1	0.39	1	CC
GO:0000785	chromatin	2	0	0.78	1	CC
GO:0000786	nucleosome	2	0	0.78	1	CC
GO:0005694	chromosome	2	0	0.78	1	CC
GO:0005739	mitochondrion	1	0	0.39	1	CC
GO:0005740	mitochondrial envelope	1	0	0.39	1	CC
GO:0005743	mitochondrial inner membrane	1	0	0.39	1	CC
GO:0005746	mitochondrial respirasome	1	0	0.39	1	CC
GO:0005750	mitochondrial respiratory chain complex III	1	0	0.39	1	CC
GO:0005783	endoplasmic reticulum	3	0	1.18	1	CC
GO:0005789	endoplasmic reticulum membrane	1	0	0.39	1	CC
GO:0005791	rough endoplasmic reticulum	1	0	0.39	1	CC
GO:0005840	ribosome	1	0	0.39	1	CC
GO:0005875	microtubule associated complex	1	0	0.39	1	CC
GO:0005911	cell-cell junction	1	0	0.39	1	CC
GO:0005912	adherens junction	1	0	0.39	1	CC
GO:0015630	microtubule cytoskeleton	1	0	0.39	1	CC
GO:0016010	dystrophin-associated glycoprotein complex	1	0	0.39	1	CC
GO:0016035	zeta DNA polymerase complex	1	0	0.39	1	CC
GO:0019866	organelle inner membrane	1	0	0.39	1	CC
GO:0030054	cell junction	1	0	0.39	1	CC
GO:0030286	dynein complex	1	0	0.39	1	CC
GO:0030867	rough endoplasmic reticulum membrane	1	0	0.39	1	CC
GO:0031090	organelle membrane	2	0	0.78	1	CC
GO:0031966	mitochondrial membrane	1	0	0.39	1	CC
GO:0031967	organelle envelope	1	0	0.39	1	CC
GO:0031975	envelope	1	0	0.39	1	CC
GO:0031984	organelle subcompartment	1	0	0.39	1	CC
GO:0032993	protein-DNA complex	2	0	0.78	1	CC
GO:0042175	nuclear outer membrane-endoplasmic reticulum membrane network	1	0	0.39	1	CC
GO:0042575	DNA polymerase complex	1	0	0.39	1	CC
GO:0043564	Ku70:Ku80 complex	1	0	0.39	1	CC
GO:0044815	DNA packaging complex	2	0	0.78	1	CC
GO:0045275	respiratory chain complex III	1	0	0.39	1	CC
GO:0061695	transferase complex, transferring phosphorus-containing groups	1	0	0.39	1	CC
GO:0070069	cytochrome complex	1	0	0.39	1	CC
GO:0070161	anchoring junction	1	0	0.39	1	CC
GO:0070469	respirasome	1	0	0.39	1	CC
GO:0070939	Dsl1/NZR complex	1	0	0.39	1	CC
GO:0090665	glycoprotein complex	1	0	0.39	1	CC
GO:0098588	bounding membrane of organelle	1	0	0.39	1	CC
GO:0098798	mitochondrial protein-containing complex	1	0	0.39	1	CC
GO:0098800	inner mitochondrial membrane protein complex	1	0	0.39	1	CC
GO:0098803	respiratory chain complex	1	0	0.39	1	CC
GO:0098827	endoplasmic reticulum subcompartment	1	0	0.39	1	CC
GO:0140534	endoplasmic reticulum protein-containing complex	1	0	0.39	1	CC
GO:1990204	oxidoreductase complex	1	0	0.39	1	CC
