## Supplemental File 9 for "Maternal body condition and season influence RNA deposition in the oocytes of alfalfa leafcutting bees (*Megachile rotundata*)"

### Sheet: metadata
#Megachile rotundata
#2020 Maternal RNA study
#PI: Karen Kapheim
#Analyses conducted by: Mallory Hagadorn
#output=pvalues for module overlap when comparing egg modules to oocyte modules
ColumnA=module id's for oocyte tissue
row1=module id's for egg tissue
Notes:
Modules of interest (i.e., significant oocyte modules)= oocyte darkturquoise(A12), oocyte grey60 (A15), oocyte midnightblue(A21), oocyte violet (A29)

### Sheet: ModuleOverlap_p-values
	bisque4	black	blue	brown4	cyan	darkgrey	darkred	darkturquoise	floralwhite	grey	grey60	lightsteelblue1	lightyellow	magenta	midnightblue	orange	orangered4	paleturquoise	pink	purple	red	royalblue	saddlebrown	sienna3	skyblue3	turquoise	white
bisque4	0.0274412	0.965607	1	1	0.0142998	1	0.000707095	1	1	0.00263141	1	0.818309	0.937378	0.918537	0.666091	0.469762	1	1	1	0.0348803	0.215963	1	1	1	1	1	0.0142452
black	1	5.24392e-114	1	0.999962	1	1	1	1	1	1	1	0.16162	1.41219e-33	1.0415e-43	0.998182	1	1	1	1	1	1	4.57354e-11	1	1	0.999999	1	1
blue	0.801587	0.999767	2.42301e-246	1	0.999903	1	1	7.603e-56	1	1	0.995048	1	1	0.993847	0.999048	0.99971	1	1	1	1	1	0.998358	0.755363	1	1	0.970551	0.999821
brown4	1	0.982796	1	0.0233039	0.316176	1	0.000210897	0.864973	0.152726	0.00520278	0.00203167	0.767971	0.999398	0.79912	1	1	1	0.195732	1	1	1	1	1	0.0787852	0.192533	1	0.125817
cyan	0.708657	0.999982	1	0.607764	0.000155864	0.119494	0.0208694	0.993425	0.0553057	0.00638172	0.145725	0.48007	0.979467	0.997292	0.00516764	0.175992	0.116145	1	1	0.406078	0.317033	0.824141	0.18033	0.274576	0.56919	0.0761837	0.0105801
darkgrey	0.589136	0.99999	0.934337	0.144361	0.403928	0.00176605	0.446356	0.999516	0.134034	4.71476e-06	0.11483	0.531692	0.7567	0.999813	0.308176	0.16719	0.0107089	1	0.136714	0.0793657	1	1	0.107163	0.380294	1	0.513318	0.0304558
darkmagenta	0.429145	1	0.84019	0.346521	0.608239	0.425066	0.00454032	0.986713	0.00800885	3.50713e-05	0.0230904	0.982731	0.33624	0.970487	0.0832847	0.393343	1	0.322881	0.337165	1	1	1	1	0.567757	1	0.364844	0.0976341
darkolivegreen	0.00273589	1	0.992662	0.359675	0.0624932	0.440076	0.485514	0.890156	0.0411665	0.00200934	0.509123	0.768025	0.954197	0.976286	0.226808	0.013743	0.11068	1	0.350066	1	0.42312	0.88387	0.310181	1	0.330417	0.0809961	0.108398
darkorange2	1	0.936335	0.944957	0.231269	0.131543	1	0.249293	0.738408	0.0412966	0.0424727	0.265525	0.817032	0.0670604	1	1	0.571032	0.286646	1	0.224484	0.326335	1	1	1	1	1	0.244667	1
darkred	0.212823	0.999956	0.999844	1	0.527972	0.796475	0.000513894	0.999683	0.144796	0.0276527	0.182483	0.000185413	0.945075	0.997812	0.498637	0.98051	0.792264	0.0988294	0.693569	0.00955609	0.0619181	0.834146	1	0.089863	1	0.370504	0.0954004
darkturquoise	1	0.935529	1.09991e-12	0.883154	0.982231	0.952819	0.999876	1.45321e-53	0.999983	0.999985	0.999928	0.82909	1	0.831338	0.937558	0.608958	0.950323	0.967145	1	1	1	0.00216154	0.955151	0.999356	1	0.981242	0.99934
floralwhite	1	1	0.614562	1	0.760029	0.31734	0.29049	0.413582	0.0104946	0.0556266	0.677933	0.209799	0.998843	1	0.804577	0.00236393	0.31398	0.235801	1	1	1	1	1	1	1	1	0.000944232
grey	1.73079e-13	1	1	6.09713e-09	3.81973e-08	1.53003e-10	8.40804e-27	1	1.23049e-25	1.49558e-05	2.46157e-10	1	0.949576	1	0.694468	0.000804439	1.06239e-10	2.59293e-15	6.6201e-11	8.45447e-22	2.31388e-24	1	2.54708e-08	3.56377e-30	1.38433e-14	4.78843e-09	1.70296e-20
grey60	0.754843	1	0.999564	0.803121	0.049006	0.541243	0.402632	0.995395	0.771671	0.993809	0.000426257	2.08398e-20	0.997975	0.998717	0.0219061	0.349017	1	0.938533	0.320837	0.989654	0.976621	0.948988	0.920749	0.840411	0.753234	0.831204	0.788121
ivory	0.0564992	0.993368	0.384733	1	1	1	0.0915771	0.987488	0.211113	0.0109059	0.677933	0.718574	0.333968	1	0.804577	0.00236393	0.31398	1	1	1	1	1	0.216847	0.112463	1	0.268788	0.535152
lightcyan1	1	1	0.960642	1	0.412431	0.0552373	0.0915771	0.930402	0.211113	0.0109059	1	0.616692	0.216464	0.976063	0.0764358	0.239841	0.31398	1	0.246956	0.356423	1	1	1	1	0.232047	1	0.535152
lightsteelblue1	0.844946	0.985972	1	0.756962	0.991728	0.841232	0.994605	0.999963	1	0.985268	0.995755	1.6824e-28	0.999758	0.201271	0.650355	0.989456	1	1	1	1	0.5162	0.0719542	1	1	0.719942	1	1
lightyellow	1	0.999618	0.99903	0.051008	0.215827	0.296301	0.594852	0.961791	0.0995085	0.0122753	0.102358	0.724606	0.00138959	0.950571	0.177532	0.751288	0.661597	0.178266	0.00858951	1	1	1	1	0.810498	0.531926	0.223973	0.370601
mediumpurple3	1	0.997446	1	1	0.0258041	0.0749101	0.134832	1	0.271266	0.275569	0.148214	0.934503	0.036872	1	0.0420507	0.674985	1	1	0.286506	0.408173	0.0683643	0.497872	0.252424	0.0309063	0.269661	1	1
midnightblue	0.690402	0.999798	0.987165	1	0.419528	0.0276547	0.837453	0.624017	0.479793	1	0.855217	0.00114102	0.962801	0.767654	0.0238015	0.00012293	0.103904	1	0.0533805	0.7372	1	0.986399	0.523441	1	1	1	0.671156
orange	0.718748	1	1	0.534125	0.0499773	0.155095	0.328371	0.99997	0.0354679	0.208005	0.118323	1.60105e-09	0.367225	0.999804	0.0577054	0.000628577	0.485106	1	1	0.125765	0.865442	0.999887	0.41369	0.310798	0.723712	0.578256	0.594429
orangered4	0.0863462	0.998345	0.983923	1	0.104817	1	0.39794	0.912272	0.0237595	0.000815396	0.419693	0.971054	0.521236	0.847064	0.0540202	1	0.0121038	0.00478333	0.303801	1	1	1	0.0384656	0.166458	1	0.329466	1
paleturquoise	0.458937	0.984806	1	1	0.386529	0.4547	0.821074	0.967442	1	1	0.532987	9.25813e-05	0.879596	0.83192	0.470758	0.0611722	0.45043	0.00874205	0.0737803	1	1	0.894737	1	0.601067	1	1	1
royalblue	0.977493	3.37617e-09	0.999916	0.777677	0.983769	1	0.99971	0.067725	0.997989	0.999813	0.998838	5.37939e-07	0.999504	0.0196689	0.974276	0.994696	1	1	1	0.986757	1	0.000184244	1	1	1	1	0.995239
saddlebrown	0.142119	1	0.996257	1	0.438582	0.0277193	0.846039	0.938452	0.436223	0.0169276	0.304046	0.871498	0.931555	0.876352	0.0589773	0.481028	0.136387	0.0777252	0.0851525	0.00687262	0.127891	0.698312	0.000799357	0.63183	0.0752977	0.417662	0.143201
sienna3	1	0.993537	0.943833	1	0.601696	1	1	0.861729	0.71037	0.00798304	0.0764922	0.45555	0.221057	0.968836	0.404842	0.149688	0.417166	1	1	0.129871	1	1	0.0473289	0.00920473	0.314927	0.361391	1
skyblue3	0.0149381	0.998831	0.987149	1	1	1	0.00314247	0.997252	0.0281612	0.000159384	0.782375	0.880585	0.239331	1	0.367186	0.131079	0.0904058	1	1	0.447436	0.385779	0.851559	0.0423184	0.180589	0.0486193	0.343844	1
violet	1	1	0.963021	1	0.657653	1	0.821074	0.992158	1	1	0.834663	6.83723e-10	0.592651	0.931281	0.727801	0.776865	1	1	1	1	0.437421	0.894737	1	1	1	0.0873899	0.703842
white	0.510719	0.999906	1	0.418686	0.00115018	0.506257	0.590913	0.896142	0.210198	0.00109549	0.152267	0.97876	0.389194	0.803066	0.17527	0.516901	0.501755	1	0.0955097	0.557241	1	0.9272	0.363558	0.65681	0.386204	0.112603	0.00050223
yellow	0.233265	1	1	0.205379	0.183436	0.921069	0.486834	0.420846	0.443801	0.331413	0.0334712	5.3581e-09	0.998463	0.991465	0.208024	6.64618e-05	0.108325	0.556399	0.815603	0.857865	0.752628	0.828889	0.93273	0.589932	0.543833	0.244081	0.433462

### Sheet: ModuleOverlap_genecounts
	bisque4	black	blue	brown4	cyan	darkgrey	darkred	darkturquoise	floralwhite	grey	grey60	lightsteelblue1	lightyellow	magenta	midnightblue	orange	orangered4	paleturquoise	pink	purple	red	royalblue	saddlebrown	sienna3	skyblue3	turquoise	white
bisque4	2	1	0	0	4	0	5	0	0	4	0	11	3	1	1	1	0	0	0	2	1	0	0	0	0	0	3
black	5	723	150	10	64	7	23	270	10	11	42	1609	911	472	105	26	7	5	5	8	9	167	3	9	6	7	18
blue	3	31	311	0	4	0	0	171	0	0	5	24	43	26	7	2	0	0	0	0	0	6	2	0	0	1	1
brown4	0	1	0	2	2	0	6	2	2	4	5	14	1	2	0	0	0	1	0	0	0	0	0	2	1	0	2
cyan	1	3	0	1	14	3	8	6	6	8	6	63	18	4	12	5	3	0	0	2	2	3	2	3	1	3	7
darkgrey	1	1	4	2	4	5	3	2	4	11	5	45	17	1	5	4	4	0	2	3	0	0	2	2	0	1	5
darkmagenta	1	0	3	1	2	1	6	2	5	8	5	20	14	2	5	2	0	1	1	0	0	0	0	1	0	1	3
darkolivegreen	4	0	1	1	5	1	2	4	4	6	2	27	8	2	4	5	2	0	1	0	1	1	1	0	1	2	3
darkorange2	0	2	1	1	3	0	2	3	3	3	2	15	12	0	0	1	1	0	1	1	0	0	0	0	0	1	0
darkred	3	6	3	0	6	1	13	6	6	8	7	108	27	6	7	1	1	3	1	6	4	4	0	5	0	2	6
darkturquoise	0	49	86	2	10	2	3	179	1	1	3	231	47	39	14	11	2	1	0	0	0	30	1	1	0	1	2
floralwhite	0	0	3	0	1	1	2	5	4	3	1	23	2	0	1	5	1	1	0	0	0	0	0	0	0	0	5
grey	33	11	21	23	60	29	81	21	70	37	56	156	157	17	31	34	29	29	25	45	43	4	20	61	28	24	59
grey60	3	12	16	2	21	4	12	28	7	3	24	305	63	21	25	11	0	1	4	1	1	9	1	4	2	2	6
ivory	2	1	4	0	0	0	3	1	2	4	1	18	10	0	1	5	1	0	0	0	0	0	1	2	0	1	1
lightcyan1	0	0	1	0	2	2	3	2	2	4	0	19	11	1	4	2	1	0	1	1	0	0	0	0	1	0	1
lightsteelblue1	1	14	1	1	2	1	1	6	0	1	1	183	22	21	7	1	0	0	0	0	2	11	0	0	1	0	0
lightyellow	0	4	2	3	6	2	3	7	5	7	6	53	39	6	7	2	1	2	4	0	0	0	0	1	1	2	3
mediumpurple3	0	1	0	0	5	2	3	0	2	2	3	18	16	0	5	1	0	0	1	1	2	2	1	3	1	0	0
midnightblue	1	4	4	0	5	4	2	12	3	0	2	79	18	9	10	11	3	0	3	1	0	1	1	0	0	0	2
orange	3	10	7	3	20	6	12	19	14	11	15	254	84	17	22	20	4	0	0	7	2	3	3	7	2	3	7
orangered4	2	1	1	0	4	0	2	3	4	6	2	18	11	3	5	0	3	3	1	0	0	0	2	2	0	1	0
paleturquoise	1	3	0	0	3	1	1	3	0	0	2	49	10	4	3	4	1	3	2	0	0	1	0	1	0	0	0
royalblue	1	87	13	2	7	0	2	50	2	1	3	243	56	47	9	3	0	0	0	1	0	28	0	0	0	0	2
saddlebrown	2	0	1	0	3	3	1	4	2	5	3	29	10	4	6	2	2	2	2	4	2	2	4	1	2	1	3
sienna3	0	2	2	0	2	0	0	4	1	5	4	29	15	2	3	3	1	0	0	2	0	0	2	4	1	1	0
skyblue3	3	1	1	0	0	0	6	1	4	7	1	22	14	0	3	3	2	0	0	1	1	1	2	2	2	1	0
violet	0	0	2	0	2	0	1	2	0	0	1	60	13	3	2	1	0	0	0	0	1	1	0	0	0	2	1
white	1	1	0	1	9	1	2	5	3	7	4	27	17	5	5	2	1	0	2	1	0	1	1	1	1	2	7
yellow	6	16	7	5	19	2	12	47	10	11	19	279	67	26	21	24	7	3	2	3	3	12	1	6	3	5	9
